# SpikeScape: A Tool for Analyzing Structural Diversity in Experimental Structures of the SARS-CoV-2 Spike Glycoprotein

**DOI:** 10.1101/2022.11.15.516662

**Authors:** Darya Stepanenko, Carlos Simmerling

**Affiliations:** Laufer Center for Physical and Quantitative Biology; Department of Applied Mathematics and Statistics, Stony Brook University; Department of Chemistry, Stony Brook University

## Abstract

In this application note we describe a tool which we developed to help structural biologists who study the SARS-CoV-2 spike glycoprotein. There are more than 500 structures of this protein available in the Protein Data Bank. These structures are available in different flavors: wild type spike, different variants, 2P substitutions, structures with bound antibodies, structures with Receptor Binding Domains in closed or open conformation, etc. Understanding differences between these structures could provide insight to how the spike structure changes in different variants or upon interaction with different molecules such as receptors or antibodies. However, inconsistencies among deposited structures, such as different chain or sequence numbering, hamper a straightforward comparison of all structures. The tool described in this note fixes those inconsistencies and calculates the distribution of the requested distance between any two atoms across all SARS-CoV-2 spike structures available in the Protein Data Bank, with the option to filter by various selections. The tool provides a histogram and cumulative frequency of the calculated distribution, as the ability to download the results and corresponding PDB IDs.
