## Supplementary material for "SpikeScape: A Tool for Analyzing Structural Diversity in Experimental Structures of the SARS-CoV-2 Spike Glycoprotein": TableS1.distance_43n_565o_diff1

	0	1	2
6vsb	3.4419713020324707	2.957681655883789	3.1706080436706543
6vxx	2.8346199989318848	2.8347485065460205	2.834240674972534
6vyb	2.8278043270111084	2.6912269592285156	2.968841552734375
6wps	2.9020915031433105	2.901372194290161	2.9011778831481934
6wpt	2.81827712059021	2.7176554203033447	2.9628005027770996
6x29	2.738626718521118	2.749386787414551	2.7247650623321533
6x2a	2.8020830154418945	2.8085837364196777	2.885986089706421
6x2b	2.8727614879608154	2.797215223312378	2.7752442359924316
6x2c	2.819833755493164	2.8172459602355957	2.8125040531158447
6x6p	3.638305425643921	3.6197073459625244	3.6131298542022705
6x79	2.927203416824341	2.9269583225250244	2.9272773265838623
6xcm	2.495706081390381	3.532545804977417	3.144587993621826
6xcn	3.0912234783172607	3.090043783187866	3.0824787616729736
6xey	2.9260265827178955	2.849733829498291	2.968672275543213
6xf5	3.428892135620117	3.4093427658081055	3.3770666122436523
6xf6	3.2117722034454346	2.6541571617126465	3.3416061401367188
6xkl	3.1425933837890625	3.7673802375793457	3.3244779109954834
6xlu	2.9382991790771484	2.999555826187134	3.0228583812713623
6xm0	3.0632057189941406	2.839986562728882	2.88224720954895
6xm3	3.2276177406311035	2.88834285736084	2.942689895629883
6xm4	2.8299314975738525	2.889681577682495	3.1183910369873047
6xm5	3.061030387878418	2.7891337871551514	3.2107138633728027
6xr8	2.7928903102874756	2.8252789974212646	2.8267126083374023
6xs6	2.683852434158325	4.824763298034668	2.4965503215789795
6z43	3.3647494316101074	3.825718879699707	3.026578426361084
6z97	2.7948460578918457	2.695833444595337	3.052037000656128
6zdh	2.4567625522613525	2.986250400543213	2.471599578857422
6zge	3.013558864593506	3.010568380355835	3.0123531818389893
6zgg	3.2002673149108887	3.2486274242401123	3.708444833755493
6zgi	3.0034260749816895	3.0019171237945557	3.005483865737915
6zhd	3.017359733581543	3.645963668823242	3.223529100418091
6zow	3.235553026199341	5.592618942260742	2.791261672973633
6zox	2.8841934204101562	2.867635726928711	2.893821954727173
6zoy	2.7600207328796387	2.8605902194976807	2.8288655281066895
6zp0	2.8143985271453857	2.7770497798919678	2.8187150955200195
6zp1	2.5319087505340576	2.3867218494415283	2.5974438190460205
6zp7	3.4483327865600586	5.9715962409973145	3.424579381942749
6zwv	2.7185871601104736	2.773862838745117	2.5484819412231445
6zxn	2.8338797092437744	3.158522844314575	2.8706681728363037
7a25	3.0004167556762695	3.1176700592041016	2.802370309829712
7a29	2.9641265869140625	2.834827184677124	2.7550048828125
7a4n	2.5075931549072266	2.553286075592041	2.4129302501678467
7a94	2.634234666824341	2.8678767681121826	2.725552797317505
7ad1	2.445075273513794	2.7321789264678955	2.7700095176696777
7akd	2.755632162094116	3.2890262603759766	3.368623733520508
7b18	2.900294065475464	2.5948264598846436	3.2387866973876953
7bnm	3.0883350372314453	3.0947160720825195	3.1534743309020996
7bnn	3.7303550243377686	3.9569318294525146	3.1995110511779785
7byr	2.821197509765625	3.41550612449646	2.8798723220825195
7c2l	2.844128370285034	3.5244555473327637	3.457611322402954
7cab	3.048424482345581	3.0372798442840576	3.07139253616333
7cac	2.784815549850464	2.3044650554656982	2.77659010887146
7cai	2.433802604675293	2.7070322036743164	3.6061995029449463
7cak	3.1646652221679688	3.30324125289917	2.882951259613037
7chh	2.885986804962158	6.416916847229004	2.9508166313171387
7ct5	3.2808732986450195	3.378882884979248	3.36950421333313
7cwl	2.246659755706787	2.3715054988861084
7cwm	2.2474050521850586	2.37154483795166	2.2134809494018555
7cwn	2.371457576751709	2.21233868598938	2.246746301651001
7cws	2.2136969566345215	2.247642993927002	2.3712117671966553
7cwt	2.898446559906006	5.407376766204834	2.428234338760376
7cwu	2.247642993927002	2.3712117671966553	2.2136969566345215
7cyp	3.91544246673584	4.463123321533203	2.829669713973999
7czp	2.905001163482666	3.8352532386779785	2.649266242980957
7czq	2.90494704246521	3.835718870162964	2.800382375717163
7czr	2.9041552543640137	3.8356831073760986	2.7996697425842285
7czs	3.4731853008270264	3.292572021484375	2.799380302429199
7czt	2.9048378467559814	3.835339307785034	2.800283670425415
7czu	2.9051215648651123	3.8358256816864014	2.800797700881958
7czv	3.107599973678589	2.6587271690368652	2.7997775077819824
7czw	2.904747724533081	3.8347229957580566	2.800671100616455
7czx	3.1593129634857178	3.308192491531372	3.0213069915771484
7czy	2.9036741256713867	3.8359389305114746	2.7999885082244873
7czz	3.473477602005005	3.2921295166015625	2.799931526184082
7d00	2.9039595127105713	3.835935592651367	2.7997729778289795
7d03	3.361149549484253	3.6746742725372314	3.483414888381958
7d0b	3.361175775527954	3.6745400428771973	3.4832539558410645
7d0c	2.904942035675049	3.835420608520508	2.7999582290649414
7d0d	2.8004913330078125	2.9048256874084473	3.8359434604644775
7ddd	2.7054991722106934	2.7392640113830566	2.714047908782959
7df3	3.0407485961914062	2.9818596839904785	2.9882726669311523
7df4	2.509944200515747	3.0188591480255127	2.393834114074707
7dk4	2.633044958114624	2.892169713973999	2.7659895420074463
7dwy	2.996950387954712	3.1439361572265625	3.054244041442871
7dwz	2.470954179763794	3.455561876296997	3.489981174468994
7dx0	2.3287479877471924	3.977886915206909	2.679654598236084
7dx1	2.547794818878174	3.2463533878326416	2.9034318923950195
7dx2	2.6216506958007812	3.5699076652526855	3.4440972805023193
7dx3	2.507894515991211	3.040034055709839	3.8375909328460693
7dx5	2.5295581817626953	3.280158758163452	3.5390703678131104
7dx6	2.539567470550537	3.868208646774292	2.8507132530212402
7dx7	2.6917474269866943	4.585262298583984	2.3622183799743652
7dx8	2.4865384101867676	3.412271499633789	2.211455821990967
7dx9	2.670367479324341	2.2372324466705322	2.4001500606536865
7dzw	2.791224241256714	2.8058524131774902	2.859903573989868
7dzx	2.7193095684051514	2.545315742492676	3.0968353748321533
7dzy	2.7270283699035645	2.644139289855957	3.1587116718292236
7e3k	3.3658525943756104	3.398817300796509	3.552978515625
7e3l	3.1572420597076416	3.337592840194702	3.231550693511963
7e5r	6.973094463348389	6.994937896728516	7.0403032302856445
7e5s	2.551283121109009	8.613203048706055	6.072427749633789
7e7b	2.9244818687438965	2.927490472793579	2.941948413848877
7e7d	3.411369800567627	3.2030258178710938	3.821592330932617
7e8c	3.885335922241211	5.982851982116699	6.410501480102539
7e9n	3.0370819568634033	3.5071797370910645	3.409938097000122
7e9o	3.3883001804351807	3.4309871196746826	3.5862298011779785
7e9q	3.538469076156616	3.198019504547119	3.6011435985565186
7eaz	3.209792375564575	3.0168306827545166	2.786400318145752
7eb0	3.482524871826172	2.677123546600342	2.8347671031951904
7eb3	3.4411447048187256	2.7299630641937256	2.8287758827209473
7eb4	3.3193745613098145	2.713491916656494	2.88774037361145
7eb5	2.9527738094329834	2.921118974685669	2.781888484954834
7eh5	3.460482358932495	3.4313738346099854	3.448629140853882
7ej4	3.438516139984131	3.3371405601501465	3.047715663909912
7ej5	3.762986898422241	3.435532808303833	3.4571688175201416
7enf	3.1223881244659424	3.061387538909912	3.2327375411987305
7epx	2.3448643684387207	2.6266064643859863	2.4440832138061523
7fae	2.8000853061676025	2.9049997329711914	3.338568687438965
7faf	2.9052021503448486	3.2055678367614746	2.553676128387451
7fb0	3.302685260772705	3.1741831302642822	3.068401575088501
7fb1	3.2194032669067383	3.198730707168579	3.6046509742736816
7fb3	2.9832468032836914	3.2903857231140137	3.413421392440796
7fb4	3.3376879692077637	3.7487072944641113	3.510603189468384
7fcd	2.8980610370635986	3.038083076477051	3.4051318168640137
7fce	3.0130865573883057	3.0104634761810303	3.012756586074829
7fet	3.803140640258789	3.8908636569976807	3.619720458984375
7fjn	2.7809743881225586	2.8902390003204346	2.8712873458862305
7fjo	2.7809743881225586	2.8902390003204346	2.8712873458862305
7jji	3.020294666290283	3.0207059383392334	3.019791841506958
7jv4	2.8413474559783936	2.730513572692871	2.916191816329956
7jv6	2.876171112060547	2.8767647743225098	2.876206874847412
7jvc	2.785017728805542	2.784783124923706	2.7845847606658936
7jwb	2.781060218811035	2.756788969039917	2.7600531578063965
7jwy	3.0469412803649902	3.098684310913086	3.0611376762390137
7jzl	2.90541410446167	2.746659755706787	2.755828857421875
7jzn	2.840736150741577	2.7486023902893066	2.7786402702331543
7k43	2.827036142349243	2.8270516395568848	2.8270773887634277
7k4n	2.7873995304107666	2.7868547439575195	2.7875795364379883
7k8s	3.7709476947784424	3.6221389770507812	4.017880916595459
7k8t	3.3252549171447754	3.522073745727539	2.7228095531463623
7k8u	2.6252024173736572	3.0717999935150146	3.1415770053863525
7k8v	2.722801923751831	2.5478763580322266	2.720726728439331
7k8w	2.7486393451690674	2.547151803970337	3.094526529312134
7k8x	4.314859867095947	2.804288625717163	2.55777645111084
7k8z	2.904609203338623	2.465297222137451	3.3132150173187256
7k90	2.7439396381378174	2.724630832672119	2.768906354904175
7k9h	3.4610700607299805	2.877641201019287	2.671370506286621
7k9j	2.8922512531280518	2.8636951446533203	2.8828585147857666
7kdg	2.863187074661255	2.871764659881592	2.867306709289551
7kdh	2.8352444171905518	2.781843662261963	2.976336717605591
7kdi	2.8269355297088623	2.84385347366333	2.7972309589385986
7kdj	2.8848273754119873	2.7704124450683594	2.912365198135376
7kdk	2.8834071159362793	2.8439724445343018	2.8352088928222656
7kdl	2.82807993888855	2.746987819671631	2.9031338691711426
7ke4	2.827052593231201	2.872034788131714	2.7904579639434814
7ke6	2.8362696170806885	2.7968595027923584	2.7846479415893555
7ke7	2.8110876083374023	2.848980665206909	2.8474836349487305
7ke8	2.8105294704437256	2.841372013092041	2.808971405029297
7ke9	2.8458375930786133	2.76753830909729	2.943000555038452
7kea	2.8161251544952393	2.802813768386841	2.8616397380828857
7keb	2.9068686962127686	2.821669578552246	2.859013557434082
7kec	2.7847540378570557	2.7572598457336426	2.9547455310821533
7kj2	2.8648386001586914	2.799407958984375	3.056454658508301
7kj3	2.779552459716797	2.8041341304779053	2.823720932006836
7kj4	2.8117876052856445	2.729950428009033	2.741678476333618
7kj5	2.816218376159668	2.747406244277954	2.837045669555664
7kkk	2.8238751888275146	2.8325493335723877	2.8225760459899902
7kkl	2.856283187866211	2.8585848808288574	2.85801100730896
7kml	2.8331282138824463	2.8326919078826904	2.8329644203186035
7kms	2.9748361110687256	3.0754787921905518	2.994765281677246
7kmz	3.018305778503418	3.3579821586608887	4.965459823608398
7knb	5.0980329513549805	3.3242135047912598	3.943502187728882
7kne	5.068053245544434	3.0666701793670654	4.346133232116699
7knh	3.2093498706817627	3.16684889793396	5.065800666809082
7kni	4.670563697814941	4.328652858734131	4.59575891494751
7kqb	2.821873188018799	2.716966152191162	2.924403190612793
7kqe	2.829127788543701	2.715461254119873	2.8159892559051514
7krq	2.947767496109009	2.943028450012207	2.936119794845581
7krr	2.769002676010132	2.8101437091827393	2.9186418056488037
7krs	2.750065565109253	2.9188756942749023	2.8976194858551025
7ksg	2.884685754776001	2.43811297416687	3.03302001953125
7l02	2.8348114490509033	2.834738254547119	3.1563687324523926
7l06	3.1653449535369873	2.6382648944854736	3.309715986251831
7l09	2.8345835208892822	2.8345534801483154	3.156160593032837
7l2d	3.2363760471343994	3.0001230239868164	3.246709108352661
7l2e	2.9536080360412598	2.9379653930664062	2.920116901397705
7l2f	4.147830486297607	2.8577842712402344	3.4415547847747803
7l3n	3.1446657180786133	3.3212647438049316	3.107130527496338
7l56	3.3716509342193604	2.8593695163726807	2.8766632080078125
7l7k	2.8304929733276367	2.947834014892578	2.9039602279663086
7laa	2.7872602939605713	2.8038549423217773	3.045858860015869
7lab	2.835516929626465	2.805544137954712	3.05795955657959
7lcn	2.831481456756592	2.8152401447296143	2.8007867336273193
7ld1	6.498813152313232	2.8268797397613525	2.810364246368408
7ljr	2.7217490673065186	2.784680128097534	2.7511603832244873
7lqv	4.324296474456787	2.9024925231933594	2.7154734134674072
7lrt	3.530792236328125	2.844048500061035	3.4232590198516846
7ls9	3.2818288803100586	3.1716787815093994	3.1437463760375977
7lss	2.8291776180267334	2.7025604248046875	2.6726574897766113
7lwi	2.8303747177124023	2.884685516357422	2.7530646324157715
7lwj	2.7743773460388184	2.8039965629577637	2.8505983352661133
7lwk	2.797844886779785	2.7943804264068604	2.7701871395111084
7lwl	2.8245644569396973	2.8169989585876465	2.9300312995910645
7lwm	2.830198049545288	2.763495922088623	2.928169012069702
7lwn	2.835092067718506	2.7537453174591064	2.8946266174316406
7lwo	2.8259313106536865	2.7497494220733643	2.899120330810547
7lwp	2.828807830810547	6.78655481338501	2.835357427597046
7lws	2.8041067123413086	2.778379201889038	2.8137757778167725
7lwt	2.784161329269409	2.7720119953155518	2.985644817352295
7lwu	2.8407633304595947	2.7585597038269043	2.880236864089966
7lwv	2.849623918533325	2.7657744884490967	2.9285221099853516
7lww	2.7941946983337402	2.8411974906921387	2.9606587886810303
7lxy	2.7992475032806396	2.798884391784668	2.7988970279693604
7lxz	2.811486005783081	2.8111534118652344	2.8108956813812256
7ly2	2.8079512119293213	2.8084025382995605	2.8079681396484375
7lyk	2.805037260055542	2.8806369304656982	2.903860330581665
7lyl	2.8718771934509277	2.832277536392212	2.782457113265991
7lym	2.8992464542388916	2.8608882427215576	2.7855618000030518
7lyn	2.8666932582855225	2.759822130203247	2.972787618637085
7lyo	2.9376566410064697	2.762425184249878	2.977170705795288
7lyq	2.882800817489624	2.833332061767578	2.9964823722839355
7m0j	2.8539669513702393	3.046597480773926	2.907008647918701
7m6e	2.7681491374969482	2.843946933746338	2.947709560394287
7m6f	2.841732978820801	3.064967632293701	2.6862411499023438
7m6g	3.407048225402832	3.1252617835998535	3.123718023300171
7m6h	2.7960894107818604	2.97027325630188	3.3424665927886963
7m6i	2.9566216468811035	4.018356800079346	2.8903329372406006
7mjg	2.529792070388794	3.387573003768921	2.862208127975464
7mjh	2.4541261196136475	3.138153314590454	2.9987590312957764
7mjj	2.4566619396209717	2.561250686645508	3.0483603477478027
7mjk	2.49438214302063	2.4995338916778564	2.4943435192108154
7mjm	2.477858543395996	2.6169943809509277	3.6575143337249756
7mkl	3.5744192600250244	3.419198513031006	2.964085102081299
7mm0	3.134567975997925	3.366596221923828	3.150691270828247
7mtc	3.1740448474884033	2.9516243934631348	3.3661699295043945
7mtd	3.347623825073242	3.3323378562927246	3.5642924308776855
7mte	3.3548896312713623	2.718906879425049	3.6261684894561768
7mw2	2.7268271446228027	2.706599473953247	2.718132495880127
7mw3	2.6286089420318604	2.610694169998169	2.7027111053466797
7mw4	2.7100422382354736	3.2774837017059326	3.3570210933685303
7mw5	3.855682611465454	2.843430995941162	2.3449442386627197
7mw6	2.5875589847564697	2.9964001178741455	2.8108153343200684
7my2	2.8860106468200684	2.7856736183166504	2.891324996948242
7my3	2.796571969985962	3.0841434001922607	2.750333547592163
7n0g	2.973395347595215	3.2566699981689453	3.1755030155181885
7n0h	2.8758959770202637	3.145498514175415	3.3429548740386963
7n1q	2.8176839351654053	2.919046640396118	3.0211331844329834
7n1t	2.8627045154571533	2.8858463764190674	2.9034740924835205
7n1u	2.8643782138824463	2.826303482055664	2.8635900020599365
7n1v	2.76572322845459	2.9167349338531494	2.8096954822540283
7n1w	2.7775075435638428	2.9171698093414307	2.8034603595733643
7n1x	2.8105661869049072	2.833345890045166	2.7792441844940186
7n5h	3.087813138961792	2.7541396617889404	2.9784669876098633
7n8h	2.743196725845337	2.74369478225708	2.743468761444092
7n9e	2.9497838020324707	3.266005754470825	3.2520110607147217
7n9t	3.307065725326538	3.3648297786712646	3.3976891040802
7nd3	3.09794020652771	2.9761171340942383	3.2062435150146484
7nd4	2.346660614013672	2.232562303543091	2.303426742553711
7nd5	2.8842263221740723	2.8786983489990234	3.233306407928467
7nd7	3.0250484943389893	2.9850220680236816	3.0136680603027344
7nd8	2.704497814178467	2.9245526790618896	3.0545079708099365
7nd9	3.2066566944122314	3.2586255073547363	3.38669490814209
7nda	2.7290384769439697	2.85211181640625	2.693638801574707
7nt9	2.7917838096618652	2.885653018951416	2.918677568435669
7nta	2.7933571338653564	2.9489665031433105	3.02587628364563
7ntc	3.208306312561035	3.336125373840332	3.9029226303100586
7ny5	3.1757774353027344	3.070711374282837	3.067969799041748
7oan	2.531160354614258	2.5350608825683594	2.557299852371216
7od3	3.0965447425842285	3.0287678241729736	3.074286937713623
7odl	2.9771037101745605	3.13517689704895	3.0163934230804443
7p40	3.1056346893310547	3.000445604324341	2.9945900440216064
7p77	3.147486448287964	3.3484442234039307	3.373025417327881
7p78	3.9264867305755615	4.003756999969482	3.372966766357422
7p79	4.272128582000732	4.871119976043701	3.4069879055023193
7p7b	2.895493268966675	3.099731922149658	3.6918983459472656
7q1z	2.9912867546081543	3.1161155700683594	3.024369716644287
7qdg	2.6391069889068604	3.3407697677612305	2.793525218963623
7qur	2.681077480316162	2.9433984756469727	3.0318334102630615
7qus	2.715027093887329	3.07991361618042	3.0305609703063965
7r13	2.8435018062591553	2.8497228622436523	2.870894193649292
7r14	3.620934009552002	3.090871572494507	3.5128378868103027
7r16	3.6975326538085938	2.73825740814209	2.671095609664917
7r17	3.920729160308838	3.4770681858062744	3.3206934928894043
7r18	3.066884994506836	3.0694682598114014	3.089895248413086
7r19	2.622859477996826	2.8095922470092773	3.1939187049865723
7r1a	5.204894065856934	5.2014923095703125	5.208775520324707
7r1b	2.882908821105957	2.8397839069366455	3.13130521774292
7r40	2.5684051513671875	2.5678911209106445	2.546154022216797
7r4i	3.3128085136413574	3.535257577896118	3.21722674369812
7r4q	2.8968024253845215	4.515270233154297	2.89048171043396
7r4r	2.0515124797821045	7.187038898468018	2.262336492538452
7r8m	3.288316249847412	2.8264105319976807	3.2039244174957275
7r8n	2.647007703781128	2.929999589920044	2.6958158016204834
7r8o	3.0204718112945557	3.0992681980133057	3.1264419555664062
7ra8	2.736264228820801	2.7361996173858643	2.7364957332611084
7rbv	3.312602996826172	3.0551564693450928	3.938591718673706
7rkv	2.777590274810791	2.739511489868164	2.9379615783691406
7ru1	2.8850820064544678	2.8846795558929443	2.884439468383789
7ru2	2.959873676300049	2.8777828216552734	2.902622938156128
7ru3	2.765338659286499	2.7666964530944824	2.8721776008605957
7ru5	2.848548412322998	2.775009870529175	2.7923507690429688
7rw2	2.753140926361084	3.3098316192626953	3.1833596229553223
7s0c	3.4991543292999268	2.879650831222534	2.8785812854766846
7s0d	2.8810982704162598	3.455251455307007	3.4544215202331543
7s6i	2.9341249465942383	2.9340267181396484	2.9331955909729004
7s6j	2.9767112731933594	2.977200984954834	2.9767720699310303
7s6k	2.8903989791870117	2.890981912612915	2.890336036682129
7s6l	2.888139486312866	2.982815980911255	2.827028512954712
7sbk	3.078561305999756	3.076225757598877	3.074298143386841
7sbl	2.8041810989379883	2.8499226570129395	2.8398613929748535
7sbo	2.7047271728515625	2.848496437072754	2.819922685623169
7sbp	2.9460790157318115	2.9305062294006348	2.9671003818511963
7sbq	2.7943458557128906	2.7992172241210938	2.9002721309661865
7sbr	2.7854416370391846	3.080700635910034	2.768125295639038
7sbs	2.7933106422424316	2.9156858921051025	2.869333028793335
7sbt	2.7664871215820312	2.8575356006622314	2.7762372493743896
7sc1	2.8690226078033447	2.814605951309204	2.7571229934692383
7sn3	2.558342933654785	2.9035208225250244	2.9600045680999756
7so9	2.7964208126068115	2.795941114425659	2.7963554859161377
7sob	3.042764902114868	3.0425984859466553	3.0422956943511963
7soe	2.9257826805114746	2.9255173206329346	2.925921678543091
7sxr	2.4862313270568848	2.9513614177703857	2.7828898429870605
7sxs	2.509692430496216	3.4847967624664307	2.8407180309295654
7sxt	2.5560834407806396	3.3504884243011475	2.915316581726074
7sxu	2.562023162841797	3.6345958709716797	2.815883159637451
7sxv	2.5674455165863037	3.3373501300811768	3.3333890438079834
7sxw	2.5072712898254395	3.309011697769165	3.013371706008911
7sxx	3.244452476501465	2.4446322917938232	2.538489818572998
7sxz	3.3248977661132812	2.475486993789673	3.203166961669922
7sy1	3.316013813018799	2.5111570358276367	3.2009875774383545
7sy3	3.36106538772583	2.5011143684387207	3.3169565200805664
7sy5	2.4461212158203125	2.4429948329925537	2.4242777824401855
7sy7	3.282958984375	2.4838953018188477	3.4796526432037354
7t3m	2.6687631607055664	2.672454357147217	2.6906425952911377
7t9j	2.5207905769348145	2.9309089183807373	2.664870023727417
7t9k	2.4436147212982178	2.8075404167175293	2.6923482418060303
7tat	2.9278244972229004	2.7527472972869873	2.8136396408081055
7tb4	2.8930020332336426	3.77838397026062	3.4190638065338135
7tb8	2.8222668170928955	2.7658047676086426	3.0944013595581055
7tca	4.193001747131348	3.5322256088256836	3.4689037799835205
7tcc	3.2204744815826416	3.3482725620269775	3.3537468910217285
7tei	3.0549204349517822	2.5284535884857178	2.783608913421631
7tex	3.0824878215789795	2.4385790824890137	2.5213217735290527
7tey	2.514597177505493	2.664436101913452	2.7221996784210205
7tf0	3.1176280975341797	2.45229434967041	2.498957872390747
7tf3	2.5298805236816406	2.694458484649658	2.6586170196533203
7tgx	3.56554913520813	3.265641927719116	2.965057611465454
7tgy	3.0691640377044678	2.942920684814453	3.055328607559204
7thk	3.34885311126709	2.7173502445220947	2.8483071327209473
7tht	2.888723134994507	2.807786703109741	2.812209367752075
7tla	2.8885116577148438	2.81134033203125	2.8289544582366943
7tlb	2.8356428146362305	2.76838755607605	2.8242006301879883
7tlc	2.834707260131836	2.807514190673828	2.782578706741333
7tld	2.781526565551758	2.8557775020599365	2.791489601135254
7tm0	3.2177822589874268	2.9915928840637207	2.672403573989868
7tnw	2.8960821628570557	2.904597759246826	2.909987449645996
7to4	2.85341477394104	2.89648175239563	2.957449436187744
7tou	2.8686985969543457	2.8883864879608154	2.7885682582855225
7tov	2.872408151626587	2.8220396041870117	2.8907065391540527
7tox	2.840078115463257	2.822230577468872	2.796685218811035
7toy	2.8362035751342773	2.830111026763916	2.8236536979675293
7tp0	2.7869818210601807	2.84078311920166	2.931899070739746
7tp1	2.8779261112213135	2.8297154903411865	2.8010220527648926
7tp2	2.792604446411133	2.7900404930114746	2.7976067066192627
7tp7	2.8474807739257812	2.813812017440796	2.9054486751556396
7tp8	2.8231465816497803	2.7536375522613525	2.9133501052856445
7tp9	2.8607428073883057	2.825148344039917	2.861112356185913
7tpa	2.8096566200256348	2.81420636177063	2.792694568634033
7tpc	2.8111414909362793	2.852155923843384	2.8616652488708496
7tpe	2.80176043510437	2.8085343837738037	2.77691650390625
7tpf	2.8582441806793213	2.8237431049346924	2.90039324760437
7tph	2.816883087158203	2.823439836502075	2.9535422325134277
7tpr	3.3023130893707275	2.8312158584594727	2.6383845806121826
7u0p	4.653324127197266	3.1595335006713867	2.7273147106170654
7uap	3.102480411529541	4.5233964920043945	3.5804572105407715
7uar	3.3852336406707764	3.8969082832336426	4.205171585083008
7ub0	2.85982608795166	2.862111806869507	2.8790392875671387
7ub5	2.765550136566162	2.7625062465667725	2.8733091354370117
7ub6	2.912766933441162	2.557077407836914	2.854191303253174
7uhc	2.753115653991699	2.7528939247131348	2.7532918453216553
7upw	2.8967134952545166	2.9066784381866455	2.8967294692993164
7upy	2.7933170795440674	2.940587282180786	3.0305328369140625
7v20	3.1849989891052246	3.7998275756835938	3.204747438430786
7v23	3.3912525177001953	4.6855082511901855	3.910149097442627
7v26	2.742938756942749	3.108306646347046	3.4634768962860107
7v2a	2.178213119506836	2.1674206256866455	2.1788530349731445
7v78	3.4804022312164307	2.7655699253082275	2.745063543319702
7v79	3.2056050300598145	2.870161533355713	2.7952768802642822
7v7a	3.4344053268432617	3.1757984161376953	2.9319281578063965
7v7d	3.489548444747925	3.56933856010437	3.678978204727173
7v7e	2.737544059753418	2.8936076164245605	3.6043529510498047
7v7f	2.9085285663604736	3.1629981994628906	3.3022267818450928
7v7g	2.7540605068206787	2.601651430130005	3.4729690551757812
7v81	2.839585304260254	2.632277727127075	2.6235036849975586
7v82	2.8768022060394287	2.79990291595459	2.7695932388305664
7v83	2.9447922706604004	2.770759105682373	3.0896859169006348
7v85	2.9178824424743652	3.1017048358917236	2.8566551208496094
7v86	2.7588419914245605	2.769425630569458	2.685710906982422
7vnc	2.98246693611145	3.38826584815979	2.7530527114868164
7vnd	3.20471453666687	2.5620052814483643	3.2621278762817383
7vne	2.8518919944763184	3.07171893119812	2.95072078704834
7vq0	2.5352582931518555	2.492431640625	2.403315782546997
7vx1	2.790900468826294	2.971372365951538	2.8358798027038574
7vx9	3.305504560470581	2.8417818546295166	2.486839771270752
7vxc	2.7353389263153076	2.497297525405884	2.631483554840088
7vxd	2.8172011375427246	2.4592630863189697	5.195338249206543
7vxe	3.379002332687378	2.5953164100646973	2.904813528060913
7vxf	2.778132200241089	2.828202724456787	3.86263370513916
7vxi	2.8953299522399902	3.9521656036376953	3.032895565032959
7vxk	2.578763008117676	2.81913423538208	3.5528976917266846
7vxm	2.7108232975006104	2.5195395946502686	4.047125339508057
7w92	2.9760913848876953	3.0347397327423096	2.742048740386963
7w94	3.31083607673645	4.988697052001953	2.9831433296203613
7w98	3.998197555541992	4.291547775268555	3.3699376583099365
7w99	4.216754913330078	3.401028633117676	4.973300933837891
7w9b	4.13231086730957	2.778848171234131	2.9091007709503174
7w9c	3.1401734352111816	4.015552043914795	2.8793318271636963
7w9e	3.504201889038086	3.8830888271331787	2.6779541969299316
7wcd	3.359389305114746	3.3527917861938477	3.360180139541626
7wcz	3.6764872074127197	4.371400833129883	3.202951192855835
7wd0	3.8668761253356934	2.869493246078491	2.846874952316284
7wd7	2.4231128692626953	2.4074461460113525	2.4572255611419678
7wd9	2.914517879486084	3.2760112285614014	3.366060256958008
7wdf	2.9817895889282227	3.2311174869537354	2.7569923400878906
7wev	2.6864356994628906	2.8504433631896973	3.8861682415008545
7wg7	3.1215689182281494	3.5988857746124268	3.804734706878662
7wgb	2.873810291290283	4.007076740264893	3.651301383972168
7whi	2.7240843772888184	3.0401792526245117	3.5981826782226562
7whj	3.188584089279175	3.3167717456817627	2.9562788009643555
7whk	2.7516064643859863	2.934595823287964	3.2827816009521484
7wjy	2.713453531265259	3.5647940635681152	3.539618730545044
7wk2	4.646358489990234	4.2344069480896	4.237564563751221
7wk3	4.578463077545166	4.5237250328063965	4.181060314178467
7wk4	3.4171204566955566	5.238271713256836	4.200727939605713
7wk5	3.607365846633911	4.0732741355896	3.3190407752990723
7wk9	4.606844425201416	4.756818771362305	3.9194836616516113
7wka	4.701180934906006	4.846797943115234	4.0396952629089355
7wly	3.0089991092681885	3.31484317779541	3.727962017059326
7wlz	2.9431374073028564	2.7365305423736572	3.1628217697143555
7wo5	3.3045761585235596	3.359842538833618	3.541635513305664
7woa	3.46121883392334	2.8614771366119385	2.918471574783325
7wob	3.2159488201141357	2.81925106048584	3.0190420150756836
7wpd	3.1368255615234375	3.1779205799102783	3.2009177207946777
7wpf	2.843289375305176	2.795422077178955	2.763946771621704
7ws0	2.7048799991607666	3.1126210689544678	3.0247950553894043
7ws1	2.937812328338623	2.6970009803771973	2.8498334884643555
7ws3	2.774364709854126	3.2078354358673096	3.0895047187805176
7ws4	2.9888975620269775	3.714428424835205	2.828284502029419
7ws5	2.5960707664489746	3.5209901332855225	2.319866895675659
7ws8	3.27109956741333	2.9778811931610107	3.1395299434661865
7ws9	2.535825252532959	3.2680680751800537	2.989434242248535
7wvn	4.851507663726807	4.657094478607178	4.122193813323975
7wvo	4.822635650634766	4.716294765472412	4.205770969390869
7wvp	3.607365846633911	4.0732741355896	3.3190407752990723
7wwl	2.774664878845215	2.3659799098968506	2.2128844261169434
7wwm	2.229799747467041	2.3272364139556885	2.3265013694763184
7wz1	3.47172212600708	3.244249105453491	3.1804258823394775
7wz2	3.0082433223724365	2.9068520069122314	3.133537769317627
7x08	2.9967989921569824	3.1446497440338135	3.054663896560669
7x6a	2.8502445220947266	2.729935646057129	2.7824292182922363
7xch	3.181941032409668	2.8127427101135254	3.450479507446289
7xco	3.432387113571167	2.983644485473633	2.894580364227295
7xic	2.7103724479675293	2.755126714706421	2.724637985229492
7xid	2.7108540534973145	2.755750894546509	2.725428342819214
7xiw	3.2452566623687744	2.5887250900268555	2.8631627559661865
7xix	3.026196002960205	3.0121631622314453	3.0498905181884766
7xiy	2.993048906326294	3.108834981918335	3.105349063873291
7xnr	3.105781316757202	3.3522675037384033	3.0574889183044434
7xns	2.809222936630249	2.954334259033203	2.936711549758911
7xo4	3.4619686603546143	3.6229586601257324	3.047438859939575
7xo5	3.677579164505005	2.891413927078247	3.0639138221740723
7xo7	3.392751455307007	3.123724937438965	3.597306489944458
7xo8	3.4024107456207275	3.2127349376678467	3.457784652709961
7xoa	2.663008689880371	3.5819783210754395	3.594923973083496
7xob	2.624460220336914	2.7626311779022217	3.7046926021575928
7xod	2.872323989868164	2.8447628021240234	2.863548517227173
7xu1	2.874061346054077	3.08378529548645	2.836063861846924
7y9s	3.6354706287384033	3.123711585998535	3.0018553733825684
7y9z	3.8080520629882812	3.5531117916107178	3.0331060886383057
7ya0	3.6217775344848633	3.5176868438720703	2.9125988483428955
7yeg	2.9468088150024414	2.955812692642212	2.9377477169036865
7yqt	3.7083771228790283	3.0040879249572754	2.788670063018799
7yqu	3.0344369411468506	3.0264194011688232	3.0069382190704346
7yqv	3.269662618637085	2.959942102432251	2.6295363903045654
7yqw	3.2112557888031006	3.2319703102111816	3.240295648574829
7yqx	3.8960182666778564	2.5036466121673584	2.8018670082092285
7yqy	3.2341952323913574	2.390810489654541	2.4647486209869385
7yqz	2.578914165496826	3.545419216156006	3.5036423206329346
7yr1	3.0658116340637207	3.0696380138397217	3.0675699710845947
7yr2	2.517664670944214	3.4567127227783203	2.7143242359161377
7yr3	3.283338785171509	3.441582441329956	3.210026979446411
7z3z	3.327029228210449	3.3247194290161133	3.3354856967926025
7z6v	2.8172128200531006	3.098538398742676	2.9076523780822754
7z7x	2.7966885566711426	3.3931527137756348	2.9818782806396484
7z85	2.8980629444122314	3.260272264480591	3.129931688308716
7z86	3.3977880477905273	3.842313766479492	3.233008861541748
7z9q	2.98089337348938	3.6571402549743652	3.230825185775757
7zce	3.117572784423828	3.047664165496826	3.1238231658935547
8csa	2.8525443077087402	2.854691505432129	2.847864866256714
8cxn	2.6092677116394043	2.684471607208252	2.756181240081787
8cxq	3.0458567142486572	2.8821518421173096	2.8371686935424805
8cy6	3.1408321857452393	3.00492525100708	2.7082061767578125
8cy7	2.996089220046997	2.9045522212982178	2.9616105556488037
8cy9	2.4511160850524902	2.5512523651123047	3.0349321365356445
8cya	2.7069127559661865	2.4826035499572754	2.433356285095215
8cyb	3.4374144077301025	4.179803848266602	2.9729037284851074
8cyc	2.502117395401001	3.0454089641571045	3.8667850494384766
8cyd	2.5164906978607178	2.4320180416107178	3.3560850620269775
8dli	2.4423105716705322	2.8902106285095215	2.5921223163604736
8dlj	3.173713207244873	2.448580741882324	2.9280617237091064
8dll	2.5003662109375	3.0184900760650635	2.735029458999634
8dlm	2.4023497104644775	2.4308815002441406	2.4065170288085938
8dlo	2.4600307941436768	3.0063579082489014	5.343021392822266
8dlp	2.4246931076049805	2.4440860748291016	2.411433458328247
8dlt	2.5150463581085205	3.284938097000122	2.8424997329711914
8dlu	2.456965684890747	2.48462176322937	3.0643060207366943
8dlw	2.9296913146972656	2.904214382171631	2.8953332901000977
8dlx	2.476013660430908	2.821969509124756	2.7192673683166504
8dlz	2.4789092540740967	2.6348624229431152	2.6557435989379883
