## Supplementary material for "SpikeScape: A Tool for Analyzing Structural Diversity in Experimental Structures of the SARS-CoV-2 Spike Glycoprotein": TableS2.distance_43n_565o_diff2

	0	1	2
6vsb	58.114784240722656	59.90068435668945	58.75749588012695
6vxx	57.67390441894531	57.674617767333984	57.67447280883789
6vyb	58.997493743896484	58.16758728027344	60.297691345214844
6wps	57.8470573425293	57.84801483154297	57.84782791137695
6wpt	59.706233978271484	58.90766525268555	60.966304779052734
6x29	58.03148651123047	58.08698654174805	58.07838439941406
6x2a	61.61404800415039	60.376739501953125	61.46465301513672
6x2b	61.9257926940918	60.94049072265625	61.29381561279297
6x2c	60.8948974609375	60.878360748291016	60.91185760498047
6x6p	57.623817443847656	57.62992858886719	57.650577545166016
6x79	57.40440368652344	57.404380798339844	57.40385437011719
6xcm	63.98504638671875	62.5183219909668	62.04066467285156
6xcn	63.97330856323242	63.96859359741211	63.965335845947266
6xey	62.14067840576172	61.942115783691406	61.285587310791016
6xf5	58.258201599121094	58.24958038330078	58.22661209106445
6xf6	59.420440673828125	58.57339096069336	60.65398406982422
6xkl	59.7775764465332	61.772552490234375	60.39352035522461
6xlu	57.35237121582031	57.2784309387207	57.24471664428711
6xm0	60.00140380859375	57.496456146240234	61.72249984741211
6xm3	59.67034912109375	57.622154235839844	61.833274841308594
6xm4	60.24235916137695	58.01518249511719	62.225830078125
6xm5	58.81557846069336	57.52771759033203	60.389190673828125
6xr8	53.726593017578125	53.76168441772461	53.896324157714844
6xs6	64.67589569091797	63.55158996582031	63.61737060546875
6z43	58.75807189941406	60.34408950805664	58.78451156616211
6z97	58.597042083740234	57.71651077270508	60.336944580078125
6zdh	65.41844177246094	64.84635925292969	63.77470397949219
6zge	55.341434478759766	55.32783889770508	55.329185485839844
6zgg	61.0562629699707	58.83950424194336	61.62542724609375
6zgi	55.440704345703125	55.438297271728516	55.44102096557617
6zhd	58.943790435791016	60.05542755126953	59.19504928588867
6zow	60.117034912109375	60.34066390991211	59.04322052001953
6zox	57.5132942199707	57.58613204956055	57.50663757324219
6zoy	58.347782135009766	58.39115524291992	58.377685546875
6zp0	57.698875427246094	57.70967483520508	57.719669342041016
6zp1	61.091739654541016	61.083683013916016	60.99448013305664
6zp7	60.954227447509766	61.167869567871094	59.97677993774414
6zwv	57.87643051147461	57.74816131591797	58.009254455566406
6zxn	59.429481506347656	60.89971923828125	59.42338943481445
7a25	59.33908462524414	61.146244049072266	59.622737884521484
7a29	60.36212921142578	61.05365753173828	61.25565719604492
7a4n	58.330081939697266	58.74333953857422	58.547698974609375
7a94	60.94865417480469	63.62736511230469	61.77135467529297
7ad1	60.801151275634766	58.818870544433594	60.7967643737793
7akd	63.371036529541016	64.07722473144531	63.91749572753906
7b18	61.5955924987793	62.85799789428711	61.58551788330078
7bnm	63.40480041503906	63.28114318847656	63.33660888671875
7bnn	63.31814193725586	62.65738296508789	63.611812591552734
7byr	59.12704086303711	60.734230041503906	58.12763977050781
7c2l	62.32389450073242	61.51998519897461	62.295284271240234
7cab	53.508705139160156	53.50967025756836	53.50302505493164
7cac	62.1839485168457	62.93275833129883	63.055763244628906
7cai	62.324161529541016	64.1495361328125	62.45669937133789
7cak	63.40917205810547	62.28488540649414	63.48660659790039
7chh	60.131229400634766	61.3683967590332	60.53327941894531
7ct5	65.07440185546875	64.49170684814453	65.05722045898438
7cwl	63.321624755859375	61.24296951293945
7cwm	63.40188980102539	62.25316619873047	63.321205139160156
7cwn	62.25341033935547	63.32075500488281	63.40144729614258
7cws	63.32143020629883	63.40139389038086	62.25371170043945
7cwt	62.39014434814453	63.40106201171875	63.742652893066406
7cwu	63.40139389038086	62.25371170043945	63.32143020629883
7cyp	63.04909896850586	63.560855865478516	63.991825103759766
7czp	61.76184844970703	63.270694732666016	62.19682312011719
7czq	61.76115798950195	63.15106964111328	62.19697952270508
7czr	61.76082992553711	63.150943756103516	62.197059631347656
7czs	64.8310775756836	64.221435546875	63.866268157958984
7czt	61.76140594482422	63.1514892578125	62.19700241088867
7czu	61.7611083984375	63.15212631225586	62.19760513305664
7czv	63.788185119628906	63.62018585205078	63.86619567871094
7czw	61.7617073059082	63.15174865722656	62.19644546508789
7czx	62.30065155029297	63.090492248535156	61.81637954711914
7czy	61.76075744628906	63.15011215209961	62.19761276245117
7czz	64.83126831054688	64.22251892089844	63.86628341674805
7d00	61.760536193847656	63.15086364746094	62.19718933105469
7d03	60.91525650024414	64.28734588623047	60.583370208740234
7d0b	60.915096282958984	64.28773498535156	60.58368682861328
7d0c	61.76137924194336	63.15192413330078	62.19755554199219
7d0d	62.197235107421875	61.761329650878906	63.1514778137207
7ddd	52.6627311706543	52.74184036254883	52.67435836791992
7df3	51.790321350097656	51.75543975830078	51.730247497558594
7df4	56.143394470214844	57.913429260253906	58.32239532470703
7dk4	61.19589614868164	61.29526901245117	59.2364501953125
7dwy	54.93857955932617	55.05324172973633	55.158958435058594
7dwz	59.828956604003906	61.2772331237793	60.11646270751953
7dx0	60.984901428222656	63.82891845703125	61.9261589050293
7dx1	61.7250862121582	64.40253448486328	61.65182876586914
7dx2	61.98188781738281	62.893516540527344	62.394386291503906
7dx3	59.92597961425781	61.089195251464844	60.25567626953125
7dx5	59.8872184753418	62.31371307373047	60.23960876464844
7dx6	62.818233489990234	63.869171142578125	61.97199630737305
7dx7	60.00191116333008	63.33841323852539	62.62592697143555
7dx8	62.559417724609375	63.6533317565918	61.9019775390625
7dx9	62.751487731933594	63.733177185058594	63.45186996459961
7dzw	60.77663040161133	59.1142578125	61.70359420776367
7dzx	60.81761169433594	60.94304275512695	61.73191833496094
7dzy	60.958648681640625	60.7607421875	61.57755661010742
7e3k	65.31465148925781	64.876220703125	66.01399993896484
7e3l	65.05194091796875	64.55924224853516	65.47896575927734
7e5r	60.65141677856445	60.37396240234375	60.66132354736328
7e5s	61.10343933105469	57.6844367980957	61.17899703979492
7e7b	54.20623016357422	54.213985443115234	54.2055778503418
7e7d	54.23255920410156	54.59238052368164	54.28713607788086
7e8c	62.472503662109375	62.15271759033203	62.55302810668945
7e9n	64.33628845214844	63.39112854003906	62.797760009765625
7e9o	65.86702728271484	66.0965805053711	64.4237060546875
7e9q	65.23578643798828	66.104248046875	65.31317901611328
7eaz	61.735877990722656	64.35128784179688	62.94117736816406
7eb0	63.4300422668457	63.77971649169922	61.555763244628906
7eb3	61.5000114440918	63.262611389160156	61.168819427490234
7eb4	62.36884307861328	63.8969841003418	62.58104705810547
7eb5	64.65518951416016	64.95623779296875	62.5329475402832
7eh5	65.51079559326172	65.47039031982422	65.41781616210938
7ej4	63.80439758300781	65.81396484375	63.803138732910156
7ej5	65.47715759277344	64.12205505371094	64.29735565185547
7enf	60.006927490234375	60.971099853515625	60.039459228515625
7epx	61.977577209472656	63.609466552734375	64.42045593261719
7fae	62.19723129272461	62.438079833984375	63.15087127685547
7faf	63.41900634765625	62.309383392333984	60.69517135620117
7fb0	63.13910675048828	63.013057708740234	63.20954895019531
7fb1	62.722618103027344	62.856361389160156	64.017578125
7fb3	62.50569534301758	62.17411804199219	62.9052619934082
7fb4	62.884910583496094	63.220008850097656	63.76874542236328
7fcd	62.19804382324219	60.17836380004883	62.623355865478516
7fce	55.34119415283203	55.32774353027344	55.32892990112305
7fet	64.71453094482422	64.1873550415039	64.1865234375
7fjn	60.616798400878906	60.48967361450195	62.510799407958984
7fjo	60.616798400878906	60.48967361450195	62.510799407958984
7jji	54.408172607421875	54.407989501953125	54.40867614746094
7jv4	60.825809478759766	59.697059631347656	62.331748962402344
7jv6	58.154083251953125	58.15487289428711	58.15437316894531
7jvc	63.92338562011719	63.922393798828125	63.922935485839844
7jwb	63.861228942871094	61.46978759765625	63.7028923034668
7jwy	57.758094787597656	57.683876037597656	57.65865707397461
7jzl	62.798099517822266	59.39439392089844	62.6674919128418
7jzn	62.353302001953125	60.46552276611328	63.26479721069336
7k43	60.037353515625	60.037349700927734	60.03700256347656
7k4n	62.521053314208984	62.52154541015625	62.520870208740234
7k8s	60.856475830078125	59.928001403808594	60.40258026123047
7k8t	62.19105911254883	61.4710807800293	60.607852935791016
7k8u	63.8969612121582	60.7596321105957	62.5835075378418
7k8v	61.001922607421875	60.81901168823242	61.992435455322266
7k8w	61.16062927246094	60.86053466796875	61.70450973510742
7k8x	63.37339401245117	62.67534255981445	59.86015701293945
7k8z	58.832645416259766	58.1827392578125	60.32439422607422
7k90	60.09546661376953	60.086570739746094	60.07633590698242
7k9h	62.34413146972656	63.40592956542969	63.829078674316406
7k9j	58.10973358154297	58.18710708618164	58.49583435058594
7kdg	57.74346160888672	57.77044677734375	57.75935363769531
7kdh	59.79047393798828	58.396400451660156	60.565433502197266
7kdi	57.24710464477539	59.29556655883789	58.18742370605469
7kdj	59.64162063598633	58.438636779785156	60.48615646362305
7kdk	58.1425666809082	58.124778747558594	58.07650375366211
7kdl	59.93475341796875	58.439796447753906	60.61819839477539
7ke4	57.81639862060547	59.174434661865234	58.45834732055664
7ke6	60.12214660644531	58.949947357177734	58.2100944519043
7ke7	57.456207275390625	58.3841552734375	58.346405029296875
7ke8	55.88774108886719	58.63726043701172	57.4417724609375
7ke9	59.28240966796875	57.817195892333984	60.29754638671875
7kea	60.2873420715332	59.72761535644531	61.1422233581543
7keb	61.10993957519531	59.294288635253906	61.81560516357422
7kec	61.2132568359375	60.65367126464844	62.48597717285156
7kj2	61.12862777709961	59.57271194458008	60.8473014831543
7kj3	60.43205261230469	60.8553581237793	62.175506591796875
7kj4	63.546531677246094	62.38081359863281	62.61309051513672
7kj5	60.40939712524414	57.71797180175781	60.2700080871582
7kkk	58.978248596191406	58.94222640991211	58.99176025390625
7kkl	62.98313522338867	62.98247146606445	62.98369598388672
7kml	62.989036560058594	62.98903274536133	62.98883819580078
7kms	62.125022888183594	63.07032775878906	62.528934478759766
7kmz	60.179134368896484	60.778438568115234	63.19628143310547
7knb	60.94034194946289	60.407936096191406	61.44438552856445
7kne	60.68915939331055	58.71537399291992	60.634674072265625
7knh	60.85297775268555	60.41441345214844	62.85243225097656
7kni	62.48721694946289	63.070011138916016	62.92148208618164
7kqb	62.07360076904297	62.776973724365234	63.44329833984375
7kqe	64.8853759765625	64.66401672363281	63.750511169433594
7krq	56.68329620361328	56.77021789550781	56.73752212524414
7krr	57.78462600708008	59.49400329589844	58.21554183959961
7krs	57.40686798095703	58.7700309753418	57.60995101928711
7ksg	61.03444290161133	62.84206008911133	60.95153045654297
7l02	57.6280632019043	57.674781799316406	57.675540924072266
7l06	57.60089874267578	57.49065017700195	57.716339111328125
7l09	57.628177642822266	57.67451858520508	57.675086975097656
7l2d	52.41078567504883	51.95032501220703	51.29416275024414
7l2e	52.30179977416992	52.246280670166016	52.27326965332031
7l2f	53.75672149658203	54.969085693359375	55.487266540527344
7l3n	60.20081329345703	61.928592681884766	60.10710906982422
7l56	59.95524215698242	60.535457611083984	59.47450637817383
7l7k	60.10907745361328	60.087921142578125	59.859214782714844
7laa	61.29671859741211	60.96718978881836	61.682762145996094
7lab	59.08549880981445	58.65615463256836	60.50766372680664
7lcn	60.8026123046875	60.15811538696289	59.869964599609375
7ld1	62.586368560791016	63.797943115234375	63.8453254699707
7ljr	62.986183166503906	61.47624588012695	61.73974609375
7lqv	59.4943733215332	58.14761734008789	59.87501907348633
7lrt	65.05487823486328	62.82957458496094	64.53764343261719
7ls9	51.73210144042969	52.007564544677734	51.6974983215332
7lss	60.299373626708984	61.13003158569336	60.8440055847168
7lwi	59.0264892578125	60.25992965698242	59.43914031982422
7lwj	61.48194885253906	63.643314361572266	62.33007049560547
7lwk	61.75745391845703	60.838401794433594	61.046966552734375
7lwl	58.52094650268555	56.636905670166016	59.37413024902344
7lwm	59.59261703491211	57.72401428222656	60.66054153442383
7lwn	60.86640930175781	59.691673278808594	61.920021057128906
7lwo	61.0554084777832	59.57865524291992	62.21326446533203
7lwp	61.765769958496094	61.42805862426758	64.49919128417969
7lws	61.752098083496094	62.26160430908203	61.581214904785156
7lwt	60.91123580932617	60.365997314453125	62.22417449951172
7lwu	63.06287384033203	62.1834602355957	63.660377502441406
7lwv	61.553245544433594	60.70029067993164	62.77042770385742
7lww	59.56023025512695	58.12269592285156	60.20619583129883
7lxy	59.47884750366211	59.478187561035156	59.477745056152344
7lxz	59.547603607177734	59.547264099121094	59.54704666137695
7ly2	59.63968276977539	59.64011764526367	59.640228271484375
7lyk	60.57388687133789	60.38577651977539	62.1016731262207
7lyl	56.69984436035156	59.05510330200195	57.702877044677734
7lym	57.16474533081055	59.05631637573242	57.89785385131836
7lyn	59.63874816894531	59.007625579833984	60.75767517089844
7lyo	59.223121643066406	57.093929290771484	58.704734802246094
7lyq	60.32987594604492	58.06954574584961	60.35304641723633
7m0j	61.4984130859375	60.62078094482422	60.77540969848633
7m6e	60.03937530517578	60.05619430541992	60.00595474243164
7m6f	64.17911529541016	63.70335006713867	62.71484375
7m6g	60.29587173461914	61.338558197021484	61.01121520996094
7m6h	63.55183410644531	62.90874099731445	61.761619567871094
7m6i	61.17434310913086	61.566593170166016	60.386104583740234
7mjg	58.65876388549805	60.664676666259766	59.49412536621094
7mjh	57.06678771972656	61.84773254394531	61.30032730102539
7mjj	60.22650909423828	60.1723518371582	62.15195083618164
7mjk	62.91725540161133	62.92559814453125	62.9276008605957
7mjm	61.54212951660156	61.11143493652344	62.92195510864258
7mkl	58.87592697143555	58.52052307128906	59.58833694458008
7mm0	66.0657730102539	64.23515319824219	63.19477844238281
7mtc	61.762271881103516	63.53738784790039	63.27073287963867
7mtd	62.69285202026367	64.8340072631836	64.4348373413086
7mte	61.88691711425781	62.44286346435547	63.3331184387207
7mw2	60.741180419921875	60.73672866821289	60.83658218383789
7mw3	62.51274108886719	61.15193176269531	63.05720901489258
7mw4	61.863746643066406	60.22478103637695	62.92288589477539
7mw5	64.67891693115234	60.71847915649414	63.22644805908203
7mw6	61.7083625793457	62.66123962402344	62.43437194824219
7my2	65.5269775390625	64.26032257080078	65.0190200805664
7my3	64.8516616821289	63.888999938964844	63.671974182128906
7n0g	59.63572311401367	60.86834716796875	59.983924865722656
7n0h	60.76706314086914	60.95400619506836	62.03364562988281
7n1q	56.99785614013672	58.5836296081543	58.1640739440918
7n1t	56.94818878173828	56.94992446899414	56.903194427490234
7n1u	60.27335739135742	60.42759323120117	60.052093505859375
7n1v	59.69434356689453	61.70952224731445	60.48379135131836
7n1w	60.075584411621094	60.790225982666016	60.13292694091797
7n1x	60.7407341003418	61.53489685058594	61.160282135009766
7n5h	63.50030517578125	63.61176300048828	64.0203857421875
7n8h	59.9355583190918	59.93549728393555	59.93529510498047
7n9e	64.14373016357422	59.76931381225586	61.56336212158203
7n9t	62.65311813354492	62.764617919921875	62.73414993286133
7nd3	58.51081466674805	57.59642791748047	60.92058181762695
7nd4	61.87366485595703	61.80963897705078	61.77167510986328
7nd5	58.55398941040039	57.58802032470703	60.210296630859375
7nd7	57.88744354248047	57.833316802978516	57.8475341796875
7nd8	56.349674224853516	56.79986572265625	56.08805847167969
7nd9	57.10698699951172	55.50312805175781	55.34120178222656
7nda	55.4068603515625	56.940311431884766	55.97779083251953
7nt9	60.565425872802734	60.36205291748047	60.66462326049805
7nta	60.46326446533203	61.27326965332031	60.78470230102539
7ntc	60.90291976928711	61.99261474609375	61.135009765625
7ny5	63.172996520996094	63.08170700073242	63.028900146484375
7oan	61.696468353271484	61.715755462646484	61.701847076416016
7od3	55.93058395385742	56.21693420410156	56.0975341796875
7odl	56.03718566894531	55.83643341064453	56.23121643066406
7p40	63.17218017578125	63.08161926269531	63.028751373291016
7p77	64.26785278320312	64.18643951416016	63.252662658691406
7p78	65.33016204833984	62.42308807373047	62.07658767700195
7p79	65.60929107666016	62.28789520263672	61.36906433105469
7p7b	60.56041717529297	59.44894027709961	60.82088851928711
7q1z	58.707603454589844	58.686153411865234	58.83933639526367
7qdg	61.406700134277344	60.77294158935547	61.3707275390625
7qur	53.82046127319336	53.76084518432617	53.63279724121094
7qus	53.94916534423828	54.00846481323242	53.682029724121094
7r13	62.961524963378906	62.9525032043457	62.99640655517578
7r14	62.91694641113281	63.48360824584961	64.41224670410156
7r16	61.288028717041016	60.692012786865234	63.041934967041016
7r17	61.5178337097168	62.523216247558594	64.04753112792969
7r18	62.64482116699219	62.61964416503906	62.632022857666016
7r19	62.381229400634766	64.07299041748047	63.42171096801758
7r1a	66.03964233398438	66.05718994140625	66.03849029541016
7r1b	62.571102142333984	62.72700881958008	62.93166732788086
7r40	63.70537185668945	63.70543670654297	63.684059143066406
7r4i	60.63369369506836	61.53573989868164	60.03648376464844
7r4q	61.162410736083984	61.91621398925781	61.68083572387695
7r4r	61.88328552246094	61.828792572021484	60.8443489074707
7r8m	58.62382888793945	60.83219528198242	61.05127716064453
7r8n	61.76613998413086	61.3587532043457	61.856544494628906
7r8o	59.781681060791016	59.87073516845703	59.73095703125
7ra8	62.77155685424805	62.77170944213867	62.77210998535156
7rbv	63.74365234375	65.29755401611328	65.02937316894531
7rkv	64.25102233886719	64.27593231201172	64.15953063964844
7ru1	54.64794921875	54.64816665649414	54.64771270751953
7ru2	54.86991882324219	54.65153503417969	54.80451583862305
7ru3	59.464683532714844	59.595542907714844	61.46376419067383
7ru5	60.875247955322266	61.47512435913086	62.325965881347656
7rw2	53.519691467285156	53.95825958251953	53.12396240234375
7s0c	60.78711700439453	60.47413635253906	60.288421630859375
7s0d	57.907936096191406	59.541255950927734	58.93369674682617
7s6i	54.264652252197266	54.26510238647461	54.26534652709961
7s6j	57.76953887939453	57.76935958862305	57.7691535949707
7s6k	63.62626647949219	63.626583099365234	63.626304626464844
7s6l	59.5250244140625	61.91378402709961	60.54741668701172
7sbk	58.32975769042969	58.36269760131836	58.348541259765625
7sbl	58.404964447021484	60.0589599609375	58.48298645019531
7sbo	59.877220153808594	61.94813537597656	60.81559371948242
7sbp	57.57398223876953	57.426815032958984	57.658695220947266
7sbq	58.494441986083984	60.052734375	58.396060943603516
7sbr	59.16203308105469	61.18619918823242	59.95624542236328
7sbs	58.45812225341797	59.72190475463867	58.73746871948242
7sbt	60.43064498901367	61.400753021240234	61.18838882446289
7sc1	61.789276123046875	62.03280258178711	62.06382369995117
7sn3	61.456939697265625	61.939083099365234	63.24222946166992
7so9	60.2883186340332	60.28814697265625	60.288387298583984
7sob	60.127689361572266	60.12763977050781	60.12748718261719
7soe	59.2077522277832	59.2075080871582	59.207969665527344
7sxr	59.40873336791992	61.28881072998047	60.21831512451172
7sxs	59.1241340637207	61.08711242675781	59.97346878051758
7sxt	59.08252716064453	61.11485290527344	59.82985305786133
7sxu	58.727203369140625	61.124691009521484	60.29539108276367
7sxv	59.64751052856445	61.12633514404297	60.216732025146484
7sxw	58.69158172607422	60.63717269897461	59.694400787353516
7sxx	60.89259719848633	61.681785583496094	60.72418212890625
7sxz	60.83568572998047	61.34669494628906	61.10602569580078
7sy1	60.97006607055664	61.722904205322266	61.2581901550293
7sy3	61.37651443481445	61.874446868896484	61.359405517578125
7sy5	62.08427810668945	62.897281646728516	62.442909240722656
7sy7	60.76520919799805	61.139923095703125	60.99547576904297
7t3m	65.08767700195312	65.07715606689453	65.03779602050781
7t9j	56.881675720214844	56.603885650634766	58.4365234375
7t9k	58.83012771606445	58.78278732299805	60.623844146728516
7tat	64.99642181396484	60.54252243041992	65.5492935180664
7tb4	59.98236083984375	61.11970901489258	59.574462890625
7tb8	62.65836715698242	62.60516357421875	62.81597900390625
7tca	62.37077713012695	61.11219024658203	60.60250473022461
7tcc	62.72591781616211	62.727909088134766	62.399078369140625
7tei	58.81632614135742	57.469688415527344	56.31467819213867
7tex	62.122554779052734	61.862850189208984	61.85017013549805
7tey	59.802101135253906	60.9000358581543	61.22136688232422
7tf0	61.46184539794922	62.17393112182617	61.27490234375
7tf3	59.9283332824707	60.96292495727539	61.06085205078125
7tgx	62.98163604736328	64.390380859375	63.66933059692383
7tgy	62.86071014404297	62.8618278503418	62.865440368652344
7thk	55.99325942993164	55.16482162475586	57.99471664428711
7tht	61.52922439575195	60.786949157714844	61.260135650634766
7tla	58.616790771484375	57.143131256103516	55.25889205932617
7tlb	58.87855529785156	58.23563003540039	57.982086181640625
7tlc	58.946754455566406	57.9700813293457	56.030792236328125
7tld	58.186866760253906	59.45002365112305	59.05780792236328
7tm0	61.02364730834961	61.87643051147461	59.160037994384766
7tnw	57.408504486083984	57.43146896362305	57.407081604003906
7to4	56.74185562133789	56.411075592041016	58.443504333496094
7tou	58.342044830322266	60.41059494018555	59.41122817993164
7tov	60.968807220458984	59.9512939453125	62.259132385253906
7tox	59.817230224609375	59.886775970458984	58.698970794677734
7toy	57.199440002441406	60.23569869995117	59.2801628112793
7tp0	59.27101135253906	59.19852066040039	60.249874114990234
7tp1	60.30521774291992	59.435585021972656	58.42974090576172
7tp2	61.14070510864258	62.16517639160156	61.35770034790039
7tp7	62.17392349243164	60.25625991821289	63.39949417114258
7tp8	60.33750915527344	58.0791015625	61.47117614746094
7tp9	61.739768981933594	61.18441390991211	62.96253204345703
7tpa	62.506038665771484	60.890201568603516	62.94020462036133
7tpc	61.56332778930664	61.4492301940918	62.43848419189453
7tpe	63.193153381347656	61.68257141113281	62.24346923828125
7tpf	60.87489318847656	59.15773010253906	61.588069915771484
7tph	62.49922180175781	62.17409896850586	64.03162384033203
7tpr	60.816734313964844	59.01633834838867	55.17027282714844
7u0p	60.97565841674805	62.049747467041016	61.8176155090332
7uap	56.736244201660156	57.91328811645508	58.59648132324219
7uar	61.08481979370117	62.77627182006836	61.658077239990234
7ub0	59.447303771972656	58.66999053955078	58.64323425292969
7ub5	57.97157669067383	58.07657241821289	57.99877166748047
7ub6	57.78757858276367	57.607181549072266	57.923561096191406
7uhc	62.81500244140625	62.815460205078125	62.81483459472656
7upw	57.664913177490234	57.62510299682617	57.70528793334961
7upy	58.117149353027344	60.49542999267578	60.51457977294922
7v20	59.19900131225586	61.167152404785156	59.74711990356445
7v23	58.40165710449219	60.76567459106445	59.503387451171875
7v26	62.16570281982422	59.324668884277344	60.86917495727539
7v2a	59.9547004699707	59.94611358642578	59.95399475097656
7v78	62.889007568359375	63.964637756347656	62.31648635864258
7v79	62.20746994018555	63.211978912353516	61.540035247802734
7v7a	62.472991943359375	63.933250427246094	63.418907165527344
7v7d	62.158843994140625	61.6086311340332	61.75505828857422
7v7e	62.501163482666016	63.61475372314453	63.411067962646484
7v7f	61.834022521972656	62.844547271728516	61.639556884765625
7v7g	62.778499603271484	62.74597930908203	63.400840759277344
7v81	62.680057525634766	64.95431518554688	65.0064468383789
7v82	66.63612365722656	65.26241302490234	63.87895202636719
7v83	65.4464111328125	63.98444747924805	63.61592483520508
7v85	62.86496353149414	64.77538299560547	64.8514404296875
7v86	65.7584228515625	65.38157653808594	64.69834899902344
7vnc	60.443267822265625	60.20720291137695	58.07896041870117
7vnd	62.10676193237305	62.20806121826172	60.97175216674805
7vne	62.8773078918457	63.2240104675293	63.679691314697266
7vq0	61.319419860839844	60.34441375732422	61.027809143066406
7vx1	62.63450622558594	62.69871520996094	62.12761688232422
7vx9	60.78315353393555	60.19333267211914	59.122398376464844
7vxc	61.708255767822266	60.83586502075195	61.533390045166016
7vxd	61.49290466308594	62.534873962402344	61.84297561645508
7vxe	61.054283142089844	60.11107635498047	59.74294662475586
7vxf	61.9393310546875	61.526588439941406	61.86958312988281
7vxi	59.18701171875	60.101749420166016	60.72447204589844
7vxk	61.01321029663086	62.06562423706055	61.09809112548828
7vxm	60.889888763427734	61.93421936035156	62.62800598144531
7w92	62.804988861083984	62.30742645263672	62.739017486572266
7w94	63.44728469848633	61.77700424194336	63.25371551513672
7w98	62.978919982910156	62.098289489746094	63.119537353515625
7w99	63.98162078857422	61.84477996826172	62.276004791259766
7w9b	62.69995880126953	62.472713470458984	62.330169677734375
7w9c	62.5039176940918	62.72311782836914	63.49182891845703
7w9e	61.73800277709961	60.76482009887695	61.65117645263672
7wcd	62.01850128173828	62.01279067993164	62.02284622192383
7wcz	61.947269439697266	63.47611999511719	63.010414123535156
7wd0	62.01084518432617	64.07982635498047	61.966251373291016
7wd7	62.41983413696289	62.61442565917969	62.53599166870117
7wd9	59.45309829711914	59.702327728271484	59.44212341308594
7wdf	59.87982177734375	61.40044403076172	60.207855224609375
7wev	62.09967041015625	63.06263732910156	61.56893539428711
7wg7	61.59005355834961	59.98191452026367	58.53117370605469
7wgb	63.5341796875	62.681758880615234	58.522762298583984
7whi	61.054359436035156	60.10926055908203	61.96538162231445
7whj	59.62017059326172	59.26268768310547	60.52703094482422
7whk	60.40694046020508	60.174766540527344	61.39667510986328
7wjy	59.04294967651367	62.15906524658203	60.497737884521484
7wk2	57.921974182128906	57.87002182006836	57.88236999511719
7wk3	58.38128662109375	58.0333366394043	58.59432601928711
7wk4	58.53117370605469	58.42197036743164	60.025386810302734
7wk5	58.66366195678711	60.7412109375	60.49342346191406
7wk9	58.05057907104492	58.67210388183594	58.69122314453125
7wka	57.887779235839844	58.49766540527344	58.88258361816406
7wly	61.14349365234375	60.40519332885742	56.09092712402344
7wlz	60.603694915771484	60.673126220703125	57.097747802734375
7wo5	65.07498931884766	66.93511199951172	63.642066955566406
7woa	60.72085952758789	60.746604919433594	62.921142578125
7wob	62.82795333862305	61.01594543457031	63.49076461791992
7wpd	58.7458381652832	59.030555725097656	60.39215087890625
7wpf	59.93479537963867	59.86764907836914	60.829795837402344
7ws0	62.29243850708008	60.8609619140625	62.553367614746094
7ws1	62.738311767578125	61.22178268432617	62.63555145263672
7ws3	62.76844787597656	61.21042251586914	62.71625900268555
7ws4	57.66730880737305	58.44153594970703	58.52275085449219
7ws5	59.67629623413086	59.9921989440918	58.91769027709961
7ws8	58.7573356628418	56.71082305908203	59.39870071411133
7ws9	57.58432388305664	56.51935577392578	59.55788040161133
7wvn	58.47251892089844	58.58855056762695	58.9449348449707
7wvo	58.54861068725586	58.486228942871094	58.94411849975586
7wvp	58.66366195678711	60.7412109375	60.49342346191406
7wwl	63.50571823120117	63.70048904418945	64.01917266845703
7wwm	62.68183135986328	64.18602752685547	64.20138549804688
7wz1	59.14513397216797	60.60554504394531	59.23326873779297
7wz2	60.95170593261719	59.733646392822266	61.7277946472168
7x08	54.93910598754883	55.052894592285156	55.159095764160156
7x6a	59.33454513549805	59.20792770385742	60.10340881347656
7xch	59.34095764160156	61.46962356567383	62.05592727661133
7xco	60.055850982666016	61.09379959106445	60.57057571411133
7xic	62.842201232910156	62.934871673583984	62.254981994628906
7xid	62.841758728027344	62.93478775024414	62.25543212890625
7xiw	60.11306381225586	59.66929626464844	60.147029876708984
7xix	59.05537033081055	59.2669792175293	59.186771392822266
7xiy	57.63128662109375	58.3585090637207	58.180721282958984
7xnr	62.24012756347656	61.827152252197266	62.376914978027344
7xns	61.91324996948242	61.89577865600586	61.79115295410156
7xo4	59.59562683105469	59.17236328125	60.510372161865234
7xo5	59.6841926574707	59.01865768432617	59.834388732910156
7xo7	61.48409652709961	61.83686447143555	61.712303161621094
7xo8	61.43193817138672	61.63078689575195	61.52142333984375
7xoa	61.504615783691406	61.61854934692383	60.19441223144531
7xob	59.954750061035156	61.250709533691406	59.97842025756836
7xod	59.902286529541016	60.39889907836914	60.40972137451172
7xu1	52.30141067504883	53.468631744384766	52.94139099121094
7y9s	59.45313262939453	60.927215576171875	63.333587646484375
7y9z	59.11457824707031	60.77873229980469	63.02665710449219
7ya0	62.894039154052734	63.71259689331055	64.38214874267578
7yeg	63.03388214111328	63.04369354248047	63.02593994140625
7yqt	60.142948150634766	61.08286666870117	59.77753448486328
7yqu	59.68856430053711	59.67634963989258	59.67476272583008
7yqv	59.29182052612305	60.656978607177734	60.181854248046875
7yqw	63.959739685058594	63.979305267333984	63.98970031738281
7yqx	60.5903434753418	61.64132308959961	62.71492385864258
7yqy	62.84849548339844	63.75945281982422	64.26831817626953
7yqz	64.05512237548828	63.38576126098633	61.8084831237793
7yr1	62.13011932373047	62.12226867675781	62.093814849853516
7yr2	58.682952880859375	57.03171157836914	57.445125579833984
7yr3	60.319400787353516	62.14327621459961	61.541908264160156
7z3z	54.59831237792969	54.595848083496094	54.58633804321289
7z6v	59.5415153503418	60.634361267089844	59.47805404663086
7z7x	59.3486213684082	60.255123138427734	59.27360153198242
7z85	59.3626594543457	60.258995056152344	59.433712005615234
7z86	59.30686569213867	60.58169937133789	59.405311584472656
7z9q	58.94649887084961	60.0601921081543	59.20927429199219
7zce	65.47425079345703	63.842159271240234	63.618072509765625
8csa	58.34091567993164	60.41349411010742	58.9820671081543
8cxn	63.377464294433594	62.25432205200195	62.60780334472656
8cxq	64.16534423828125	64.4014892578125	64.01676177978516
8cy6	62.9578742980957	63.02751159667969	62.507266998291016
8cy7	63.83159255981445	63.82524490356445	63.91455841064453
8cy9	63.25682067871094	64.11736297607422	63.265777587890625
8cya	61.59135055541992	61.21205520629883	61.94537353515625
8cyb	65.39122009277344	64.10404205322266	62.61463928222656
8cyc	63.61989974975586	61.6387825012207	63.02460479736328
8cyd	63.03543472290039	63.925716400146484	63.724754333496094
8dli	59.69507598876953	61.597389221191406	60.69749069213867
8dlj	61.183998107910156	61.917457580566406	61.11370849609375
8dll	58.09391403198242	59.36945343017578	59.132911682128906
8dlm	61.625858306884766	62.74411392211914	62.124488830566406
8dlo	58.957359313964844	58.79261779785156	59.68939208984375
8dlp	61.947757720947266	62.980716705322266	62.40781784057617
8dlt	58.75484848022461	59.94196701049805	59.45072937011719
8dlu	61.11930465698242	62.02385711669922	62.14543151855469
8dlw	59.10633850097656	59.17081832885742	59.1497688293457
8dlx	59.347412109375	60.0854377746582	59.65268325805664
8dlz	59.6673583984375	60.943870544433594	60.89450454711914
