## Supplementary material for "SpikeScape: A Tool for Analyzing Structural Diversity in Experimental Structures of the SARS-CoV-2 Spike Glycoprotein": TableS3.distance_987ca_413ca_diff1

	0	1	2
6vsb	6.439694881439209	5.762200832366943	36.346771240234375
6vxx	5.45641565322876	5.456331253051758	5.456687927246094
6vyb	36.53583526611328	5.933696746826172	5.123841285705566
6wps	6.009720325469971	6.009440898895264	6.009819507598877
6wpt	36.816856384277344	6.495711326599121	5.208155155181885
6x29	5.617429256439209	5.649913311004639	5.622379302978516
6x2a	36.799198150634766	5.446812629699707	5.191554069519043
6x2b	35.924835205078125	36.52199172973633	4.97683572769165
6x2c	5.57504415512085	5.549840927124023	5.565083026885986
6x6p	5.810772895812988	5.778544902801514	5.753521919250488
6x79	6.767889499664307	6.6789631843566895	6.770310878753662
6xcm	40.38760757446289	40.89814376831055	5.185683250427246
6xcn	40.567054748535156	40.56498718261719	40.562469482421875
6xey	6.754110813140869	6.990329265594482	7.101204872131348
6xf5	5.849052906036377	5.994489669799805	6.0527472496032715
6xf6	36.87995147705078	5.979098796844482	5.945836067199707
6xkl	6.437530994415283	5.754481792449951	37.37531280517578
6xlu	7.250842094421387	7.293576240539551	7.274814128875732
6xm0	35.73124694824219	7.669633865356445	5.963016986846924
6xm3	36.378143310546875	7.845147609710693	5.946340560913086
6xm4	38.89518737792969	7.949950695037842	5.681094169616699
6xm5	6.613534450531006	6.896746635437012	6.3041534423828125
6xr8	7.690135955810547	8.044636726379395	7.754132270812988
6z43	6.02669095993042	5.7960662841796875	36.607486724853516
6z97	37.69355392456055	6.1335225105285645	5.569555282592773
6zdh	46.75532150268555	47.07255935668945	46.12382888793945
6zge	8.631957054138184	8.635074615478516	8.629434585571289
6zgg	38.89375686645508	7.5010881423950195	6.950577259063721
6zgi	8.673892974853516	8.672825813293457	8.672330856323242
6zhd	6.160868167877197	5.443787097930908	36.705501556396484
6zow	6.95784854888916	5.945468902587891
6zox	5.9093427658081055	5.916563510894775	5.890190124511719
6zoy	6.032232761383057	6.073019027709961	6.074857711791992
6zp0	6.051258563995361	6.039463043212891	6.055469036102295
6zp1	5.170923709869385	5.110719680786133	5.137274742126465
6zp7	7.987554550170898	5.683582782745361	40.25749969482422
6zwv	6.481114387512207	6.428411960601807	6.449709415435791
6zxn	6.269177436828613	5.912695407867432	38.63126754760742
7a25	6.917796611785889	5.6197733879089355	38.47565460205078
7a29	38.96579360961914	5.917037487030029	37.24214553833008
7a4n	6.795619010925293	6.619152069091797	6.645980358123779
7a94	7.659163951873779	6.175278663635254	41.09089279174805
7ad1	36.771907806396484	6.625295162200928	5.869204044342041
7akd	9.58449649810791	6.7232890129089355	39.18147659301758
7b18	36.91305923461914	34.46017837524414	36.730873107910156
7bnm	7.209098815917969	7.123653411865234	7.151821136474609
7bnn	39.48505401611328	7.008841514587402	5.829888820648193
7byr	7.674333095550537	5.922123908996582	36.43431091308594
7c2l	6.482236862182617	5.602494716644287	36.311458587646484
7cab	7.129220962524414	7.1346635818481445	7.13604211807251
7cac	43.772335052490234	8.331355094909668	8.109699249267578
7cai	7.586409568786621	46.50641632080078	44.92508316040039
7cak	49.103981018066406	49.22359848022461	49.14047622680664
7chh	5.593850135803223	5.541632652282715	35.591854095458984
7ct5	38.51833724975586	34.86531448364258	37.92191696166992
7cwl	41.05095291137695	39.005348205566406	5.2265424728393555
7cwm	40.4684944152832	6.967238903045654	5.599618434906006
7cwn	48.00863265991211	48.41647720336914	47.665103912353516
7cws	49.033241271972656	48.290103912353516	48.624053955078125
7cwt	4.9163103103637695	35.360538482666016	35.856204986572266
7cwu	47.27101135253906	47.6152229309082	48.61149215698242
7cyp	7.3382978439331055	37.771583557128906	38.194122314453125
7czp	5.9887189865112305	43.669010162353516	40.40595245361328
7czq	5.989199638366699	40.42774963378906	42.24253463745117
7czr	5.989097595214844	39.77505111694336	41.523582458496094
7czs	40.9210319519043	40.27540969848633	42.81193542480469
7czt	5.989241600036621	39.641361236572266	40.284576416015625
7czu	5.989560604095459	37.96438980102539	42.16490936279297
7czv	40.87222671508789	40.51911926269531	41.52358627319336
7czw	5.989817142486572	41.4279899597168	36.819976806640625
7czx	8.156375885009766	9.258230209350586	38.81685256958008
7czy	5.989587783813477	39.713409423828125	40.165374755859375
7czz	39.49641036987305	40.12428283691406	40.5856819152832
7d00	5.988775730133057	37.4654655456543	42.561805725097656
7d03	5.98974609375	5.687482833862305	38.30246353149414
7d0b	5.988938331604004	5.6875081062316895	37.75564956665039
7d0c	5.98909854888916	41.38804626464844	42.07144546508789
7d0d	33.56404495239258	5.988903045654297	39.03882598876953
7ddd	6.880549430847168	6.906253814697266	6.8889689445495605
7df3	7.909654140472412	7.940499782562256	7.920378684997559
7df4	6.663045883178711	5.804022312164307	36.01020050048828
7dk4	6.737227439880371	42.96450424194336	36.047550201416016
7dwy	8.75602912902832	8.685548782348633	8.702885627746582
7dwz	5.949593544006348	5.900622367858887	39.3564453125
7dx0	6.33614444732666	6.1311116218566895	38.27274703979492
7dx1	6.497859477996826	6.122267723083496	39.179481506347656
7dx2	7.3380327224731445	6.381009578704834	38.045711517333984
7dx3	6.931770324707031	6.472964286804199	37.80085372924805
7dx5	6.4078874588012695	5.69257116317749	40.811031341552734
7dx6	6.143344879150391	40.6061897277832	41.09885025024414
7dx7	6.870880126953125	6.510076999664307	42.29956817626953
7dx8	5.932846546173096	41.37000274658203	39.39699172973633
7dx9	39.21277618408203	37.60957717895508	40.528160095214844
7dzw	28.504932403564453	6.039430141448975	5.965832233428955
7dzx	32.73374557495117	5.21328067779541	4.833454132080078
7dzy	32.732887268066406	5.212123870849609	4.832520008087158
7e3k	41.42670822143555	37.44349670410156	40.40114974975586
7e3l	41.95052719116211	38.83720397949219	41.114261627197266
7e5r	49.48103332519531	49.64797592163086	49.80099868774414
7e5s	56.45749282836914	49.20147705078125	6.4433417320251465
7e7b	7.967016696929932	7.9659423828125	7.955237865447998
7e7d	7.785101413726807	7.665374279022217	7.8879475593566895
7e8c	39.495880126953125	40.607181549072266	40.6430549621582
7e9n	35.857093811035156	37.44462585449219	6.258279800415039
7e9o	37.054813385009766	39.12317657470703	35.28126907348633
7e9q	37.512855529785156	52.04570388793945	40.367889404296875
7eaz	6.52296257019043	6.142943859100342	39.762271881103516
7eb0	6.26191520690918	6.216561317443848	36.000877380371094
7eb3	6.978168487548828	6.030087947845459	37.17677688598633
7eb4	38.88221740722656	6.189620018005371	37.086238861083984
7eb5	6.787229537963867	37.404624938964844	38.677005767822266
7eh5	45.616981506347656	45.5870475769043	45.56111526489258
7ej4	18.563508987426758	46.42710494995117	40.97176742553711
7ej5	48.25055694580078	45.7449836730957	41.62519836425781
7enf	6.72428560256958	5.7834343910217285	36.861915588378906
7epx	43.52125930786133	7.658273696899414	48.53681182861328
7fae	38.77775573730469	5.115414619445801	37.50606918334961
7faf	6.607247829437256	6.686114311218262	37.06631851196289
7fb0	5.8176798820495605	5.887862682342529	5.833377361297607
7fb1	37.20524597167969	7.085256576538086	6.189513206481934
7fb3	6.533170700073242	6.1127610206604
7fb4	6.316905975341797
7fcd	38.07886505126953	6.576380252838135	5.538935661315918
7fce	8.631975173950195	8.634836196899414	8.629471778869629
7fet	7.536350250244141	6.501500129699707	41.21842956542969
7fjn	43.36396789550781	8.562315940856934	43.4962043762207
7fjo	42.7679328918457	43.48235321044922	43.79298400878906
7jji	8.457887649536133	8.458175659179688	8.45792007446289
7jv4	40.613929748535156	6.2428178787231445	6.495270729064941
7jv6	6.222117900848389	6.222210884094238	6.221716403961182
7jvc	43.82685852050781	43.82691192626953	43.82693099975586
7jwb	40.1910514831543	36.26912307739258	9.983813285827637
7jwy	7.2586846351623535	6.9557414054870605	7.213174819946289
7jzl	39.79807662963867	37.695899963378906	7.638282299041748
7jzn	39.61469268798828	35.938716888427734	9.173725128173828
7k43	6.931954383850098	6.931684970855713	6.9320878982543945
7k4n	37.69601058959961	37.69571304321289	37.69609451293945
7k8s	7.530683994293213	9.8573579788208	7.717774868011475
7k8t	6.12736701965332	41.00044631958008	8.408427238464355
7k8u	39.92429733276367	38.81749725341797	6.61203145980835
7k8v	36.08277130126953	4.454402446746826	4.769722938537598
7k8w	32.522789001464844	5.01313591003418	4.739566326141357
7k8x	7.700096607208252	45.20237350463867	6.2668986320495605
7k8z	32.605159759521484	5.541707515716553	4.714310169219971
7k90	6.643219947814941	6.644374847412109	6.631507396697998
7k9h	7.339481353759766	7.152773380279541	43.75593185424805
7k9j	7.744995594024658	7.701065540313721	7.89567756652832
7kdg	6.23710823059082	6.5422139167785645	6.241401195526123
7kdh	37.184791564941406	6.552649021148682	5.612621784210205
7kdi	5.914931297302246	5.368031978607178	6.685469150543213
7kdj	36.17003631591797	6.589801788330078	6.2621283531188965
7kdk	6.976275444030762	5.389346122741699	6.334599018096924
7kdl	36.18651580810547	6.312055587768555	5.6580305099487305
7ke4	6.182684421539307	6.0684494972229	6.54445219039917
7ke6	6.213043212890625	6.692873001098633	5.951938629150391
7ke7	5.924668788909912	5.0430707931518555	6.1827850341796875
7ke8	5.526736736297607	7.1717119216918945	6.217158794403076
7ke9	36.842796325683594	6.071710586547852	5.8088836669921875
7kea	36.9151725769043	6.5285491943359375	6.020739555358887
7keb	31.72317886352539	6.192811489105225	5.975289344787598
7kec	36.92259979248047	5.794969081878662	14.094820022583008
7kj2	37.921470642089844	5.489285945892334	5.203185558319092
7kj3	41.78630447387695	6.013514041900635	38.077552795410156
7kj4	40.83456802368164	38.70208740234375	38.07371139526367
7kj5	38.419822692871094	6.743723392486572	5.990357875823975
7kkk	6.70188045501709	6.78089714050293	6.699678897857666
7kkl	9.321817398071289	9.253029823303223	9.247206687927246
7kml	36.29481506347656	36.29498291015625	36.29471969604492
7kms	35.25984191894531	39.167537689208984	40.90885543823242
7kmz	38.12685012817383	5.45143461227417	39.206634521484375
7knb	40.50203323364258	5.591426372528076	4.97280216217041
7kne	37.6352653503418	5.123616695404053	4.846876621246338
7knh	37.47372055053711	4.779696464538574	37.684200286865234
7kni	39.903648376464844	39.34403991699219	38.52183151245117
7kqb	40.40570831298828	6.033278465270996	44.13519287109375
7kqe	45.056941986083984	50.1343994140625	43.471900939941406
7krq	6.534611225128174	6.5449981689453125	6.540457248687744
7krr	6.976269245147705	6.533066749572754	36.86814880371094
7krs	7.249990940093994	5.754851818084717	22.17790412902832
7ksg	35.17574691772461	35.6202392578125	37.076873779296875
7l02	5.456328392028809	5.456576824188232	5.456716537475586
7l06	5.401640892028809	5.537839889526367	5.359651565551758
7l09	5.456261157989502	5.456949710845947	5.457281589508057
7l2d	8.066681861877441	7.935393333435059	7.9091105461120605
7l2e	7.695162296295166	7.6332244873046875	7.73417329788208
7l2f	7.453198432922363	7.337770462036133	7.227917194366455
7l3n	5.745175838470459	9.580598831176758
7l56	6.563909530639648	6.3141303062438965	6.4466423988342285
7l7k	6.220250606536865	6.213118553161621	6.089611053466797
7laa	5.946862697601318
7lab	6.412680149078369	5.611898899078369	5.330572128295898
7lcn	4.794365882873535	5.415464878082275	5.019875526428223
7ld1	39.317501068115234	35.38334655761719	36.9982795715332
7ljr	6.048548698425293	21.594783782958984	4.952422142028809
7lqv	38.937339782714844	8.307077407836914	5.138622283935547
7lrt	44.66349411010742	39.599308013916016	40.3200569152832
7ls9	7.5569167137146	7.314175605773926	7.601227760314941
7lss	5.237103462219238
7lwi	6.390087127685547	6.090247631072998	6.685018062591553
7lwj	7.245845317840576	6.306024074554443	7.51325798034668
7lwk	7.546530723571777	6.586954593658447	7.933748245239258
7lwl	7.945000648498535	6.989549160003662	6.628108978271484
7lwm	36.878883361816406	6.861034393310547	6.026670932769775
7lwn	35.89572525024414	7.098915100097656	5.813830375671387
7lwo	35.100250244140625	8.205076217651367	6.3945817947387695
7lwp	38.9945068359375	6.421504974365234	36.853858947753906
7lws	6.610783100128174	6.543837070465088	7.687067031860352
7lwt	35.64760208129883	6.4185471534729	6.144425868988037
7lwu	33.75717544555664	6.610630512237549	8.339268684387207
7lwv	35.50107955932617	7.704386234283447	6.009918689727783
7lww	38.09278869628906	6.958487033843994	5.748122215270996
7lxy	7.091914653778076	7.0917253494262695	7.0919671058654785
7lxz	7.1768269538879395	7.17658805847168	7.176907062530518
7ly2	6.972259998321533	6.972344398498535	6.972358703613281
7lyk	39.006568908691406	7.64583683013916	36.12556457519531
7lyl	6.665651798248291	7.8258819580078125	7.664237022399902
7lym	7.168307304382324	8.099369049072266	7.752469062805176
7lyn	36.51465606689453	7.1745781898498535	6.17598295211792
7lyo	37.874332427978516	7.007363319396973	5.8928937911987305
7lyq	36.67377853393555	6.712203025817871	6.539186477661133
7m0j	5.2899250984191895	5.229167938232422	5.541593074798584
7m6e	5.374804973602295	5.266140937805176	5.328117370605469
7m6f	42.96795654296875	42.89149856567383	37.4518928527832
7m6g	5.294784069061279	6.007069110870361	36.58723831176758
7m6h	6.174905300140381	46.31672286987305	5.299603462219238
7m6i	5.092421054840088	41.7927360534668	5.246201992034912
7mjg	6.033254623413086	5.720259666442871	36.847286224365234
7mjh	7.3614182472229	7.394194602966309	41.26104736328125
7mjj	41.960540771484375	5.9278693199157715	37.888587951660156
7mjk	40.70067596435547	40.73670959472656	40.6854133605957
7mjm	40.225494384765625	5.760655403137207	39.75868225097656
7mkl	6.126943588256836	6.928182601928711	7.546777248382568
7mm0	8.97307300567627	48.17411804199219	41.618892669677734
7mtc	6.786120414733887	6.104302883148193
7mte	6.860021591186523	5.831140518188477
7mw2	6.4017558097839355	6.466198444366455	6.476828098297119
7mw3	44.437808990478516	7.188178062438965	7.855555057525635
7mw4	43.49928665161133	37.88737106323242	8.544986724853516
7mw5	45.10401153564453	39.08979415893555	7.9678802490234375
7mw6	38.310794830322266	39.61223602294922	40.65555953979492
7my2	39.345367431640625	42.43808364868164	34.99638366699219
7my3	38.11735153198242	42.22697448730469	7.385430812835693
7n0g	5.724616050720215	5.197620868682861	37.4295539855957
7n0h	37.68901062011719	5.516819000244141	35.55093765258789
7n1q	7.067784786224365	5.540026664733887	39.18807601928711
7n1t	6.816196918487549	6.429369926452637	6.581294536590576
7n1u	6.968866348266602	6.736205101013184	6.601589679718018
7n1v	7.135881423950195	5.7135443687438965	37.11042404174805
7n1w	7.264191150665283	5.71890926361084	35.98330307006836
7n1x	7.024024486541748	8.079124450683594	41.6326904296875
7n5h	45.29905700683594	47.94826889038086	40.64814758300781
7n8h	7.550837993621826	7.550684928894043	7.550802707672119
7n9e	43.62174606323242	7.622852802276611
7n9t	52.017181396484375	52.29024124145508	52.10479736328125
7nd3	38.97565460205078	6.477625846862793	5.732821941375732
7nd4	38.782798767089844	38.74518585205078	38.71402359008789
7nd5	38.573516845703125	6.660129070281982	5.822773456573486
7nd7	7.792920112609863	7.821839332580566	7.834356784820557
7nd8	6.181811332702637	6.282975196838379	6.567387580871582
7nd9	38.25148391723633	6.271528720855713	5.8874287605285645
7nda	6.908291339874268	8.939720153808594	7.041440010070801
7nt9	6.511696815490723	6.306031227111816	6.443244457244873
7nta	6.48063850402832	6.0411295890808105	37.3991584777832
7ntc	7.00591516494751	6.732171535491943	37.83250427246094
7ny5	38.136775970458984	38.07954788208008	38.05925369262695
7oan	7.9470062255859375	7.967902660369873	7.951566219329834
7od3	8.628662109375	8.651229858398438	8.547406196594238
7odl	8.440361976623535	8.38715648651123	8.25594425201416
7p40	38.16343688964844	38.105743408203125	38.08598327636719
7p77	37.49138641357422	36.169029235839844	35.050350189208984
7p78	49.87562942504883	35.29262924194336	6.016860008239746
7p79	49.295528411865234	34.8778190612793	6.077563285827637
7p7b	38.40684127807617	7.612979412078857	6.966048717498779
7q1z	5.603140354156494	5.7611002922058105	5.578641891479492
7qdg	36.224365234375	5.808559417724609	4.954983234405518
7qur	7.915297508239746	7.914327144622803	7.928599834442139
7qus	8.145317077636719	7.916930198669434	7.691825866699219
7r13	6.686087608337402	6.679995536804199	6.6808857917785645
7r14	37.264774322509766	6.5137481689453125	5.5563201904296875
7r16	38.962127685546875	6.817773818969727	5.293892860412598
7r17	41.0515022277832	5.959967136383057	39.14008712768555
7r18	7.831988334655762	7.822689533233643	7.825465202331543
7r19	41.01987838745117	6.250926494598389	38.820281982421875
7r1a	41.490272521972656	41.504337310791016	41.49134826660156
7r1b	38.94536590576172	7.052511215209961	6.665184020996094
7r40	41.27152633666992	41.24613571166992	41.175262451171875
7r4i	6.840162754058838	40.838680267333984	41.02758026123047
7r4q	6.8304057121276855	40.77408981323242	38.753910064697266
7r4r	7.104914665222168	39.41407775878906	45.72355651855469
7r8m	6.551048278808594	5.2004499435424805	41.00041198730469
7r8n	4.607900619506836	4.624675750732422	3.7518160343170166
7r8o	5.767663478851318	5.853613376617432	5.339838027954102
7ra8	41.21441650390625	41.21440887451172	41.21483612060547
7rbv	5.964321136474609	5.701288223266602	6.204633712768555
7rkv	44.833457946777344	44.95125961303711	44.69282913208008
7ru1	8.427264213562012	8.427314758300781	8.42728328704834
7ru2	8.472942352294922	8.572784423828125	8.41800594329834
7ru3	36.56192398071289	8.159479141235352	7.198030471801758
7ru5	39.29777908325195	6.380582809448242	36.75071334838867
7rw2	7.520938873291016	7.494651794433594	7.50869083404541
7s0c	35.81491470336914	38.782814025878906	4.823333263397217
7s0d	5.466206073760986	4.767796993255615	35.31379318237305
7s6i	8.444877624511719	8.444428443908691	8.444891929626465
7s6j	8.14167594909668	8.141547203063965	8.141743659973145
7s6k	12.530157089233398	12.530271530151367	12.529746055603027
7s6l	7.856405258178711	6.5509538650512695	37.984920501708984
7sbk	6.889885902404785	6.907871723175049	6.899457931518555
7sbl	6.987680435180664	6.345969200134277	36.816524505615234
7sbo	7.030360221862793	6.311251163482666	38.98979187011719
7sbp	6.769434452056885	6.7682342529296875	6.687222480773926
7sbq	6.319386959075928	6.2613043785095215	36.52888107299805
7sbr	8.39620304107666	6.548549652099609	38.416534423828125
7sbs	8.32903003692627	6.058837413787842	36.974342346191406
7sbt	8.4219331741333	6.331326007843018	37.489768981933594
7sc1	40.243282318115234	40.18608474731445	40.274898529052734
7sn3	38.780765533447266	36.607200622558594	40.775535583496094
7so9	7.8822808265686035	7.882342338562012	7.88247013092041
7sob	8.793684959411621	8.793652534484863	8.793743133544922
7soe	7.122880458831787	7.123115539550781	7.122967720031738
7sxr	5.759706020355225	5.721232891082764	36.27126693725586
7sxs	6.002904415130615	5.769486427307129	36.91105270385742
7sxt	5.979944705963135	5.752101421356201	36.945152282714844
7sxu	5.945859432220459	5.755350112915039	36.637062072753906
7sxv	5.8576860427856445	5.852359294891357	36.77284240722656
7sxw	6.0449538230896	5.781693935394287	36.85953903198242
7sxx	37.21066665649414
7sxz	38.778324127197266	5.689350605010986
7sy1	37.7976188659668	5.7261738777160645
7sy3	38.52892303466797
7sy5	38.047569274902344	40.243736267089844	41.89630126953125
7sy7	37.60592269897461	5.892253398895264
7t3m	43.48150634765625	43.46376037597656	43.47883987426758
7t9j	6.115961074829102
7t9k	37.58848190307617	39.99720764160156
7tat	48.68708801269531	39.66345977783203	7.74836540222168
7tb4	8.423149108886719	42.62021255493164	7.832533836364746
7tb8	6.590722560882568	45.30342483520508	43.25727844238281
7tca	39.732906341552734	39.54994201660156	7.132138729095459
7tcc	39.91451644897461	40.51628494262695	41.991294860839844
7tei	40.77740478515625	8.958621978759766	8.784679412841797
7tex	41.02853012084961
7tey	5.6348652839660645
7tf0	38.47211837768555
7tf3	5.680915832519531
7tgx	7.418629169464111	6.259983062744141	39.17424392700195
7tgy	6.952695846557617	7.152286529541016	6.954324245452881
7thk	8.704045295715332	7.503453254699707
7tht	6.663350582122803	38.41988754272461	6.328530311584473
7tla	5.316127300262451	6.046156406402588	6.5791802406311035
7tlb	6.426732063293457	7.238331317901611	6.83704137802124
7tlc	6.478034019470215	6.443798065185547	5.948704719543457
7tld	7.0282182693481445	5.539832592010498	6.9778523445129395
7tm0	7.215574741363525	40.63311767578125	8.82509708404541
7tnw	7.933569431304932	7.945642471313477	7.933577537536621
7to4	7.85059118270874	7.973302841186523	37.45708465576172
7tou	6.573053359985352	7.193384647369385	7.737504959106445
7tov	37.136878967285156	6.642842769622803	6.103068828582764
7tox	6.38838529586792	6.332799434661865	5.859640121459961
7toy	7.003427982330322	6.063553333282471	7.806530475616455
7tp0	7.416637897491455	6.530501365661621	6.903743267059326
7tp1	6.653885841369629	8.013359069824219	7.220770835876465
7tp2	7.128565311431885	6.8070244789123535	7.829241752624512
7tp7	40.555809020996094	6.748780250549316	7.189943790435791
7tp8	35.33159637451172	6.1913981437683105	5.876246929168701
7tp9	37.567230224609375	7.154972076416016	6.3220648765563965
7tpa	38.944366455078125	8.625222206115723	8.257918357849121
7tpc	34.412689208984375	6.780967712402344	5.840061664581299
7tpe	40.59383773803711	10.43234634399414	9.353253364562988
7tpf	38.274295806884766	6.644722938537598	6.096226692199707
7tph	37.524112701416016	7.726308345794678	36.092918395996094
7tpr	42.36170196533203	40.631309509277344	6.480472087860107
7u0p	7.306855201721191	6.61583137512207	7.411123752593994
7uap	6.902856826782227	7.064414024353027	6.532619953155518
7uar	6.814852237701416	5.592867374420166	35.29716873168945
7ub0	7.133929252624512	6.373936653137207	7.239137649536133
7ub5	7.407925128936768	7.2994160652160645	6.706175327301025
7ub6	6.789333343505859	6.730053901672363	7.072473049163818
7uhc	39.47334289550781	39.472900390625	39.47319412231445
7upw	7.744065761566162	7.6056294441223145	7.9925384521484375
7upy	7.870804309844971	7.56948184967041	37.537635803222656
7v20	6.8198699951171875	6.039617538452148	37.709476470947266
7v23	6.525550842285156	5.778357028961182	37.59909439086914
7v26	36.56386184692383	38.23332977294922	5.6943440437316895
7v2a	6.40453577041626	6.387880325317383	6.402650356292725
7v78	7.439760684967041	6.126448154449463	38.942848205566406
7v79	7.103614807128906	5.280180931091309	37.81669616699219
7v7a	39.79097366333008	5.96635627746582	38.533817291259766
7v7d	6.2826619148254395	7.288424968719482	7.2847900390625
7v7e	6.8655314445495605	6.387197971343994	40.7445068359375
7v7f	6.772696018218994	5.885143280029297	37.13267135620117
7v7g	36.3427734375	6.293937683105469	36.80094909667969
7v81	41.21062088012695	5.60218620300293	43.55255126953125
7v82	43.170345306396484	45.586448669433594	41.06483840942383
7v83	43.00290298461914	42.413509368896484	37.87726974487305
7v85	39.00355529785156	6.960299968719482	50.476341247558594
7v86	42.50357437133789	44.288333892822266	39.205535888671875
7vnc	5.276022911071777	40.6694221496582	6.404632091522217
7vnd	5.617728233337402	36.12748718261719	41.337337493896484
7vne	38.66142272949219	39.21750259399414	37.799072265625
7vq0	36.76432418823242	37.76430130004883	5.01129150390625
7vx1	7.834157466888428	16.297245025634766	35.458614349365234
7vx9	5.815995216369629	40.59918212890625	8.028692245483398
7vxc	40.73231887817383	45.029205322265625	43.30397033691406
7vxd	11.901959419250488	7.9326581954956055	41.054046630859375
7vxe	5.83046293258667	37.272586822509766	6.639256477355957
7vxf	40.7706298828125	12.034948348999023	41.4426383972168
7vxi	22.39911460876465	5.615251541137695	6.619973182678223
7vxk	6.307662010192871	43.552978515625	41.16917037963867
7vxm	43.538299560546875	43.192386627197266	40.76279067993164
7w92	5.621799945831299	39.26004409790039	6.215441703796387
7w94	6.227145195007324	6.458176136016846	6.2213568687438965
7w98	7.086004257202148	38.7365837097168	7.1930832862854
7w99	41.656524658203125	38.75552749633789	5.845958709716797
7w9b	38.546356201171875	41.111961364746094	6.3003740310668945
7w9c	42.629737854003906	38.932491302490234	39.07651901245117
7w9e	6.465429782867432	37.662261962890625	6.9131293296813965
7wcd	6.977427959442139	6.977591037750244	6.981761932373047
7wcz	16.840539932250977	17.808225631713867	38.42280197143555
7wd0	16.87134552001953	42.15193176269531	38.24500274658203
7wd7	45.85826873779297	43.77573776245117	38.48164367675781
7wd9	15.936467170715332	11.76744556427002	27.316471099853516
7wdf	15.6326904296875	11.064438819885254	19.659774780273438
7wev	6.763935089111328	15.532909393310547	19.21782875061035
7wg7	39.38651657104492	9.186474800109863	7.296626567840576
7wgb	42.475894927978516	40.789710998535156	6.440186023712158
7whi	37.122108459472656	10.188759803771973	58.244083404541016
7whj	46.71973419189453	10.068968772888184	5.64461612701416
7whk	60.875221252441406	10.24353313446045	59.551292419433594
7wjy	5.421873569488525	36.76454162597656	36.91446304321289
7wk2	8.080366134643555	8.644362449645996	8.151007652282715
7wk3	9.589722633361816	9.237422943115234	34.029266357421875
7wk4	7.544865608215332	6.538703918457031	39.55550765991211
7wk5	7.2127251625061035	40.828765869140625	39.460716247558594
7wk9	7.291979789733887	6.589582920074463	34.63347244262695
7wka	7.791266918182373	6.659332752227783	9.538196563720703
7wly	38.66306686401367	37.56468963623047	6.5249223709106445
7wlz	37.82341384887695	6.9327216148376465
7wo5	45.851417541503906	53.394290924072266	48.07230758666992
7woa	39.394718170166016	7.5368547439575195	5.932009696960449
7wob	38.61741256713867	38.90495300292969	5.2733588218688965
7wpd	9.607630729675293	6.8129801750183105	38.411502838134766
7wpf	37.950294494628906	6.869694709777832	38.50162124633789
7ws0	7.903118133544922	6.923328399658203	6.240411758422852
7ws1	37.507015228271484	7.520422458648682	5.8008527755737305
7ws3	7.637434005737305	6.863668918609619	5.824977874755859
7ws4	6.691107749938965	34.106178283691406	11.493971824645996
7ws5	5.911081314086914	40.02198791503906	11.062533378601074
7ws8	38.18964767456055	7.832509517669678	44.93271255493164
7ws9	9.61612319946289	6.759865760803223	33.2552604675293
7wvn	8.726165771484375	8.062814712524414	33.46244430541992
7wvo	8.129720687866211	33.49173355102539
7wvp	7.2127251625061035	40.828765869140625	39.460716247558594
7wwl	8.453614234924316	9.168734550476074	9.42519474029541
7wwm	7.341701984405518	20.700641632080078	46.74350357055664
7wz1	5.3125224113464355	38.71281433105469	8.61913776397705
7wz2	37.45714569091797	5.139838695526123	5.604314804077148
7x08	8.850144386291504	8.784141540527344	8.840130805969238
7x6a	6.427274227142334	39.26490020751953	7.192409992218018
7xch	7.063544273376465	42.96617126464844	43.99907684326172
7xco	5.966449737548828	41.71012878417969	10.233844757080078
7xic	41.18461990356445	44.54471206665039	51.31483459472656
7xid	41.2249870300293	40.16564178466797	7.842817783355713
7xiw	5.857777118682861	39.60715866088867	6.792604923248291
7xix	6.755967140197754	6.65382719039917	6.703299522399902
7xiy	5.995565414428711	5.9415788650512695	5.87654447555542
7xnr	7.337447166442871	7.990785598754883	7.66278076171875
7xns	5.926706790924072	5.904833793640137	5.972148895263672
7xo4	39.85904312133789	6.0370659828186035	40.39537048339844
7xo5	7.6634907722473145	6.425081729888916	38.72991943359375
7xo7	36.911041259765625	5.259952068328857	39.658443450927734
7xo8	36.804317474365234	41.019447326660156	39.39463806152344
7xoa	5.530212879180908	5.538359642028809	38.648799896240234
7xob	38.942928314208984	5.621776103973389	38.82639694213867
7xod	37.069427490234375	6.101070404052734	38.22600173950195
7xu1	8.081703186035156	6.649116516113281	6.2932281494140625
7y9s	9.629617691040039	7.690215587615967	41.69293212890625
7y9z	8.671422004699707	6.4538469314575195	41.51601028442383
7ya0	45.37239456176758	44.735660552978516	40.30455780029297
7yeg	51.598846435546875	52.41971206665039	52.508209228515625
7yqt	6.823886871337891	6.111936569213867	41.533233642578125
7yqu	6.4189863204956055	6.417669773101807	6.4189348220825195
7yqv	6.313884735107422	4.692844867706299	42.086029052734375
7yqw	8.874213218688965	8.87600040435791	8.876701354980469
7yqx	5.850322723388672	6.030799865722656	38.7762336730957
7yqy	7.693177223205566	4.742207050323486	39.650474548339844
7yqz	5.232144832611084	39.11473083496094	6.601723670959473
7yr1	7.8052263259887695	7.770033836364746	7.782459259033203
7yr2	43.801124572753906	5.992488384246826	5.815865993499756
7yr3	5.233921527862549	35.65453338623047	36.817562103271484
7z3z	8.113445281982422	8.116751670837402	8.113823890686035
7z6v	6.566112041473389	5.879539489746094	36.654258728027344
7z7x	6.199455261230469	5.719681739807129	36.37394714355469
7z85	6.019184112548828	5.600166320800781	36.49250030517578
7z86	5.876790523529053	5.907040119171143	36.46742630004883
7z9q	6.171420097351074	5.430800437927246	36.64642333984375
7zce	15.812849044799805	43.84426498413086	35.7596549987793
8csa	7.49581241607666	6.070509910583496	7.547529697418213
8cxn	29.01791763305664	35.158485412597656	35.99033737182617
8cxq	51.2955207824707	46.360565185546875	56.41787338256836
8cy6	59.846435546875	63.888336181640625	60.279151916503906
8cy7	41.78147888183594	40.76813888549805	42.290740966796875
8cy9	50.802730560302734	46.230960845947266	41.75798416137695
8cya	30.31081771850586	30.5080623626709	29.741968154907227
8cyb	7.413564205169678	38.91482162475586	38.724327087402344
8cyc	40.743080139160156	42.54467010498047	42.18778991699219
8cyd	58.3074836730957	48.963775634765625	62.03944396972656
8dli	5.291761875152588	5.499016761779785	35.38583755493164
8dlj	36.57942581176758	5.359926223754883
8dll	5.981295108795166	5.440707206726074	36.71422576904297
8dlm	37.12213134765625
8dlo	5.850313663482666	5.666058540344238	36.66335678100586
8dlp	37.87812423706055	40.26307678222656	42.236148834228516
8dlt	5.674122333526611	5.596336841583252	36.7904167175293
8dlu	37.26627731323242	5.707704544067383	39.48802185058594
8dlw	6.341202259063721	6.352831840515137	6.31362771987915
8dlx	5.7259135246276855	32.632347106933594
8dlz	5.788632869720459
