## Supplementary material for "SpikeScape: A Tool for Analyzing Structural Diversity in Experimental Structures of the SARS-CoV-2 Spike Glycoprotein": TableS6.distance_15ca_15ca_same

	0	1	2
6xr8	0.0	0.0	0.0
6zge	0.0	0.0	0.0
6zgg	0.0	0.0	0.0
6zgi	0.0	0.0	0.0
6zxn	0.0	0.0	0.0
7a25	0.0	0.0	0.0
7a29	0.0	0.0	0.0
7a94	0.0	0.0	0.0
7b18	0.0	0.0
7bnm	0.0	0.0	0.0
7bnn	0.0	0.0	0.0
7c2l	0.0	0.0	0.0
7cwl	0.0	0.0	0.0
7cwm	0.0	0.0	0.0
7cwn	0.0	0.0	0.0
7cws	0.0	0.0	0.0
7cwt	0.0	0.0	0.0
7cwu	0.0	0.0	0.0
7ddd	0.0	0.0	0.0
7df3	0.0	0.0	0.0
7df4	0.0	0.0
7dk4	0.0	0.0	0.0
7dwy	0.0	0.0	0.0
7e5r	0.0	0.0	0.0
7e5s	0.0	0.0	0.0
7e7b	0.0	0.0	0.0
7e7d	0.0	0.0	0.0
7e8c	0.0	0.0	0.0
7fcd	0.0	0.0	0.0
7fce	0.0	0.0	0.0
7jji	0.0	0.0	0.0
7k43	0.0	0.0	0.0
7kml	0.0	0.0	0.0
7kqb	0.0	0.0	0.0
7kqe	0.0	0.0	0.0
7krq	0.0	0.0	0.0
7krr	0.0	0.0	0.0
7krs	0.0	0.0	0.0
7ksg	0.0	0.0
7l2d	0.0	0.0	0.0
7l2e	0.0	0.0	0.0
7l2f	0.0	0.0	0.0
7lqv	0.0	0.0	0.0
7lrt	0.0	0.0	0.0
7ls9	0.0	0.0	0.0
7lxy	0.0	0.0	0.0
7lxz	0.0	0.0	0.0
7ly2	0.0	0.0	0.0
7m6e	0.0	0.0	0.0
7mjg	0.0	0.0	0.0
7mjh	0.0	0.0	0.0
7mjj	0.0	0.0	0.0
7mjk	0.0	0.0	0.0
7mjm	0.0	0.0	0.0
7mm0	0.0	0.0	0.0
7mw5	0.0	0.0	0.0
7mw6	0.0	0.0	0.0
7n0g	0.0	0.0	0.0
7n0h	0.0	0.0	0.0
7n1q	0.0	0.0	0.0
7n1t	0.0	0.0	0.0
7n1u	0.0	0.0	0.0
7n1v	0.0	0.0	0.0
7n1w	0.0	0.0	0.0
7n1x	0.0	0.0	0.0
7nt9	0.0	0.0	0.0
7nta	0.0	0.0	0.0
7ntc	0.0	0.0	0.0
7oan	0.0	0.0	0.0
7p7b	0.0	0.0	0.0
7qdg	0.0	0.0	0.0
7qur	0.0	0.0	0.0
7qus	0.0	0.0	0.0
7r18	0.0	0.0	0.0
7r19	0.0	0.0	0.0
7r1b	0.0	0.0	0.0
7r40	0.0	0.0	0.0
7r4i	0.0	0.0	0.0
7r4q	0.0	0.0	0.0
7r4r	0.0	0.0	0.0
7r8n	0.0	0.0	0.0
7r8o	0.0	0.0	0.0
7rbv	0.0	0.0	0.0
7ru1	0.0	0.0	0.0
7ru2	0.0	0.0	0.0
7ru3	0.0	0.0
7ru5	0.0	0.0	0.0
7rw2	0.0	0.0	0.0
7s0d	0.0	0.0	0.0
7s6i	0.0	0.0	0.0
7s6j	0.0	0.0	0.0
7s6k	0.0	0.0	0.0
7sbk	0.0	0.0	0.0
7sbl	0.0	0.0	0.0
7sbo	0.0	0.0	0.0
7sbp	0.0	0.0	0.0
7sbq	0.0	0.0	0.0
7sbr	0.0	0.0	0.0
7sbs	0.0	0.0	0.0
7sbt	0.0	0.0	0.0
7so9	0.0	0.0	0.0
7sob	0.0	0.0	0.0
7soe	0.0	0.0	0.0
7sxr	0.0	0.0	0.0
7sxs	0.0	0.0	0.0
7sxt	0.0	0.0	0.0
7sxu	0.0	0.0	0.0
7sxv	0.0	0.0	0.0
7sxw	0.0	0.0	0.0
7sxx	0.0	0.0	0.0
7sxz	0.0	0.0	0.0
7sy1	0.0	0.0	0.0
7sy3	0.0	0.0	0.0
7sy5	0.0	0.0	0.0
7sy7	0.0	0.0	0.0
7t9j	0.0	0.0	0.0
7t9k	0.0	0.0	0.0
7tb4	0.0	0.0	0.0
7tb8	0.0	0.0	0.0
7tca	0.0	0.0	0.0
7tcc	0.0	0.0	0.0
7tex	0.0	0.0	0.0
7tey	0.0	0.0	0.0
7tf0	0.0	0.0	0.0
7tf3	0.0	0.0	0.0
7tgx	0.0	0.0	0.0
7tgy	0.0	0.0	0.0
7tm0	0.0	0.0	0.0
7tnw	0.0	0.0	0.0
7to4	0.0	0.0	0.0
7tpr	0.0	0.0	0.0
7u0p	0.0	0.0	0.0
7uap	0.0	0.0	0.0
7upw	0.0	0.0	0.0
7upy	0.0	0.0	0.0
7v23	0.0	0.0	0.0
7v26	0.0	0.0	0.0
7v78	0.0	0.0	0.0
7v79	0.0	0.0	0.0
7v7a	0.0	0.0	0.0
7v7d	0.0	0.0	0.0
7v7e	0.0	0.0	0.0
7v7f	0.0	0.0	0.0
7v7g	0.0	0.0	0.0
7v81	0.0	0.0	0.0
7v82	0.0	0.0	0.0
7v83	0.0	0.0	0.0
7v85	0.0	0.0	0.0
7v86	0.0	0.0	0.0
7vnc	0.0	0.0	0.0
7vnd	0.0	0.0	0.0
7vne	0.0	0.0	0.0
7vq0	0.0	0.0	0.0
7vx1	0.0	0.0	0.0
7vx9	0.0	0.0	0.0
7vxc	0.0	0.0	0.0
7vxd	0.0	0.0	0.0
7vxe	0.0	0.0	0.0
7vxf	0.0	0.0	0.0
7vxi	0.0	0.0	0.0
7vxk	0.0	0.0	0.0
7vxm	0.0	0.0	0.0
7w92	0.0	0.0	0.0
7w94	0.0	0.0	0.0
7w98	0.0	0.0	0.0
7w99	0.0	0.0	0.0
7w9b	0.0	0.0	0.0
7w9c	0.0	0.0	0.0
7w9e	0.0	0.0	0.0
7wcz	0.0	0.0	0.0
7wd0	0.0	0.0	0.0
7wd7	0.0	0.0	0.0
7wd9	0.0	0.0	0.0
7wdf	0.0	0.0	0.0
7wev	0.0	0.0	0.0
7wg7	0.0	0.0	0.0
7wgb	0.0	0.0	0.0
7whi	0.0	0.0
7whj	0.0	0.0
7whk	0.0	0.0
7wk2	0.0	0.0	0.0
7wk3	0.0	0.0	0.0
7wk4	0.0	0.0	0.0
7wk5	0.0	0.0	0.0
7wk9	0.0	0.0	0.0
7wka	0.0	0.0	0.0
7wo5	0.0	0.0	0.0
7woa	0.0	0.0	0.0
7wob	0.0	0.0	0.0
7ws0	0.0	0.0	0.0
7ws1	0.0	0.0	0.0
7ws3	0.0	0.0	0.0
7ws4	0.0	0.0	0.0
7ws5	0.0	0.0	0.0
7ws8	0.0	0.0	0.0
7ws9	0.0	0.0	0.0
7wvn	0.0	0.0	0.0
7wvo	0.0	0.0	0.0
7wvp	0.0	0.0	0.0
7wz2	0.0	0.0	0.0
7x08	0.0	0.0	0.0
7xch	0.0	0.0	0.0
7xco	0.0	0.0	0.0
7xu1	0.0	0.0	0.0
7y9s	0.0	0.0	0.0
7y9z	0.0	0.0	0.0
7ya0	0.0	0.0	0.0
7yeg	0.0	0.0	0.0
7z3z	0.0	0.0	0.0
8cxn	0.0	0.0	0.0
8cxq	0.0	0.0	0.0
8cy6	0.0	0.0	0.0
8cy9	0.0	0.0	0.0
8cya	0.0	0.0	0.0
8cyb	0.0	0.0	0.0
8cyc	0.0	0.0	0.0
8cyd	0.0	0.0	0.0
8dli	0.0	0.0	0.0
8dlj	0.0	0.0	0.0
8dll	0.0	0.0	0.0
8dlm	0.0	0.0	0.0
8dlo	0.0	0.0	0.0
8dlp	0.0	0.0	0.0
8dlt	0.0	0.0	0.0
8dlu	0.0	0.0	0.0
8dlw	0.0	0.0	0.0
8dlx	0.0	0.0	0.0
8dlz	0.0	0.0	0.0
