## Supplementary material for "SpikeScape: A Tool for Analyzing Structural Diversity in Experimental Structures of the SARS-CoV-2 Spike Glycoprotein": TableS7.distance_1032sg_1043sg_same

	0	1	2
6vsb	2.0188581943511963	2.017301321029663	2.0155434608459473
6vxx	2.0246667861938477	2.024761438369751	2.0253078937530518
6vyb	2.024540901184082	2.028494119644165	2.0235533714294434
6wps	2.0225136280059814	2.022454261779785	2.0225670337677
6wpt	2.0300989151000977	2.036504030227661	2.0300183296203613
6x29	2.028575897216797	2.0285065174102783	2.02866530418396
6x2a	2.0222885608673096	2.0183446407318115	2.0243136882781982
6x2b	2.023087739944458	2.0194029808044434	2.0228114128112793
6x2c	2.0137557983398438	2.0132827758789062	2.013570785522461
6x6p	2.020535945892334	2.021200656890869	2.0202596187591553
6x79	2.0222232341766357	2.022446870803833	2.0222878456115723
6xcm	2.023252010345459	2.0228774547576904	2.0236542224884033
6xcn	2.02272629737854	2.022353172302246	2.022254705429077
6xey	2.0159912109375	2.0275511741638184	2.028287887573242
6xf5	2.031303882598877	2.0319571495056152	2.0316054821014404
6xf6	2.03412127494812	2.032522678375244	2.027799129486084
6xkl	2.0406723022460938	2.042968988418579	2.0415761470794678
6xlu	2.0421054363250732	2.0365843772888184	2.0349299907684326
6xm0	2.02972149848938	2.0311689376831055	2.032050609588623
6xm3	2.0170834064483643	2.0148558616638184	2.015305757522583
6xm4	2.0239944458007812	2.0143942832946777	2.0226104259490967
6xm5	2.024937629699707	2.0257070064544678	2.020528793334961
6xr8	2.034189462661743	2.0330402851104736	2.0319435596466064
6xs6	2.0318546295166016	2.0315091609954834	2.0292348861694336
6z43	2.023153305053711	2.024563789367676	2.0285491943359375
6z97	2.025963306427002	2.028079032897949	2.0277304649353027
6zdh	2.0287892818450928	2.0296735763549805	2.030573606491089
6zge	2.032176971435547	2.0323667526245117	2.032411575317383
6zgg	2.0313897132873535	2.031564474105835	2.0314724445343018
6zgi	2.0315890312194824	2.031364679336548	2.0313639640808105
6zhd	2.013308048248291	2.024291515350342	2.0176267623901367
6zow	2.016101598739624	2.021937608718872	2.0169405937194824
6zox	2.021043539047241	2.0205516815185547	2.020754098892212
6zoy	2.0222010612487793	2.022094488143921	2.02294921875
6zp0	2.00347638130188	2.0026512145996094	2.0024490356445312
6zp1	2.012326955795288	2.012316942214966	2.011624336242676
6zp7	2.0174059867858887	2.024963855743408	2.0183842182159424
6zwv	2.014329671859741	2.014103412628174	2.014235258102417
6zxn	2.0309133529663086	2.0251083374023438	2.024003744125366
7a25	2.031252861022949	2.0288822650909424	2.0279488563537598
7a29	2.0307366847991943	2.0284886360168457	2.031144857406616
7a4n	2.027675151824951	2.028887987136841	2.02903151512146
7a94	2.032991886138916	2.039001941680908	2.0319275856018066
7ad1	2.0404672622680664	2.012592315673828	2.0162949562072754
7akd	2.0310795307159424	2.033460855484009	2.0317726135253906
7b18	2.0256471633911133	2.0151095390319824	2.0130503177642822
7bnm	2.0315773487091064	2.0313000679016113	2.0306203365325928
7bnn	2.0323870182037354	2.0327515602111816	2.030228614807129
7byr	2.028110980987549	2.0280704498291016	2.024637460708618
7c2l	1.9986358880996704	1.9909392595291138	2.1821658611297607
7cab	2.0430355072021484	2.0428097248077393	2.042945623397827
7cac	2.0380477905273438	2.003215789794922	2.0390615463256836
7cai	2.027916669845581	2.0198028087615967	2.0259294509887695
7cak	2.0208523273468018	2.0205790996551514	2.0203781127929688
7chh	2.016193389892578	2.006065845489502	2.0147151947021484
7ct5	2.0328478813171387	2.020047903060913	1.9818649291992188
7cwl	2.0043041706085205	2.0378577709198	2.0396969318389893
7cwm	2.038494825363159	2.0393364429473877	2.003722906112671
7cwn	2.0395374298095703	2.038648843765259	2.0031485557556152
7cws	2.0035529136657715	2.0389533042907715	2.0384464263916016
7cwt	2.0385947227478027	2.038544178009033	2.038588523864746
7cwu	2.0384464263916016	2.0035529136657715	2.0389533042907715
7cyp	2.040919065475464	2.0404582023620605	2.0030887126922607
7czp	2.0332136154174805	2.019721031188965	1.9813504219055176
7czq	2.0326013565063477	2.0183422565460205	1.9816440343856812
7czr	2.033848762512207	2.0189359188079834	1.9817060232162476
7czs	2.0335073471069336	2.019637107849121	1.981756567955017
7czt	2.0331313610076904	2.0189714431762695	1.9814443588256836
7czu	2.0323808193206787	2.019073009490967	1.9813363552093506
7czv	2.0334081649780273	2.0196332931518555	1.9816263914108276
7czw	2.0322155952453613	2.019378185272217	1.9815548658370972
7czx	2.031859874725342	2.020364284515381	1.9818437099456787
7czy	2.033982753753662	2.0192019939422607	1.981418490409851
7czz	2.0335798263549805	2.0188395977020264	1.981744408607483
7d00	2.034604072570801	2.018873691558838	1.9816367626190186
7d03	2.0314509868621826	2.019847869873047	1.9812190532684326
7d0b	2.031973123550415	2.0202009677886963	1.9815562963485718
7d0c	2.0325543880462646	2.01945424079895	1.981924057006836
7d0d	1.9816478490829468	2.0332038402557373	2.0189554691314697
7ddd	2.0352389812469482	2.0351550579071045	2.035339593887329
7df3	2.0320165157318115	2.032705545425415	2.0317564010620117
7df4	2.033414840698242	2.031735897064209	2.0327045917510986
7dk4	2.030852794647217	2.0301551818847656	2.0306079387664795
7dwy	2.028660297393799	2.0281620025634766	2.0294268131256104
7dwz	2.0312745571136475	2.0205752849578857	1.9815330505371094
7dx0	2.031273603439331	2.020083427429199	1.9813109636306763
7dx1	2.0307462215423584	2.021615982055664	1.9808223247528076
7dx2	2.0298328399658203	2.0218162536621094	1.9802837371826172
7dx3	2.030027389526367	2.0200629234313965	1.9809428453445435
7dx5	2.0305004119873047	2.019606351852417	1.9819815158843994
7dx6	2.0310451984405518	2.0198168754577637	1.9817034006118774
7dx7	2.030815362930298	2.0195810794830322	1.9814900159835815
7dx8	2.0307066440582275	2.019609212875366	1.9821680784225464
7dx9	2.01993727684021	1.9824334383010864	2.0309629440307617
7e3k	2.0260279178619385	2.0276453495025635	2.0273945331573486
7e3l	2.029116153717041	2.026392698287964	2.02908992767334
7e5r	3.999640941619873	4.000922203063965	4.000349044799805
7e5s	2.0532236099243164	2.03082537651062	2.0289182662963867
7e7b	2.0000786781311035	2.0005457401275635	2.0003108978271484
7e7d	2.006016254425049	2.0153110027313232	2.040550947189331
7e8c	2.0179014205932617	2.0163397789001465	2.012585163116455
7e9n	2.030635356903076	2.003147840499878	2.033534288406372
7e9o	2.0305917263031006	2.031045913696289	2.0334715843200684
7e9q	2.031484365463257	2.0322084426879883	2.026479482650757
7eaz	2.031238555908203	2.032179355621338	2.030823230743408
7eb0	2.030465602874756	2.0340633392333984	2.0363385677337646
7eb3	2.0350499153137207	2.031283140182495	2.034817695617676
7eb4	2.0318353176116943	2.030582904815674	2.033714532852173
7eb5	2.029695510864258	2.032320976257324	2.033991575241089
7eh5	2.0353825092315674	2.036174774169922	2.0355873107910156
7ej4	2.0320940017700195	2.0288138389587402	2.0347964763641357
7ej5	2.0325770378112793	2.031566858291626	2.0324196815490723
7enf	2.0319764614105225	2.030432939529419	2.029142141342163
7epx	2.031379461288452	2.019735813140869	1.9813718795776367
7fae	1.9817219972610474	2.032545328140259	2.017561674118042
7faf	1.9938329458236694	1.9896597862243652	1.9383410215377808
7fb0	2.019549608230591	2.0238254070281982	2.023688316345215
7fb1	2.0306315422058105	2.0339605808258057	2.033061981201172
7fb3	2.03117036819458	2.042203903198242	2.0311031341552734
7fb4	2.031073570251465	2.032236099243164	2.0361573696136475
7fcd	2.0290229320526123	2.0248143672943115	2.03029727935791
7fce	2.0324885845184326	2.0319740772247314	2.0326712131500244
7fet	2.030658006668091	2.0327134132385254	2.0279171466827393
7fjn	3.237413167953491	3.1667091846466064	3.197272300720215
7fjo	3.237413167953491	3.1667091846466064	3.197272300720215
7jji	2.0241265296936035	2.0242538452148438	2.0247037410736084
7jv4	2.032287120819092	2.0340194702148438	2.0326554775238037
7jv6	2.02561092376709	2.0241951942443848	2.0253853797912598
7jvc	2.014897108078003	2.0147790908813477	2.0145254135131836
7jwb	2.025902032852173	2.0287344455718994	2.0270888805389404
7jwy	2.0332772731781006	2.0306644439697266	2.029240131378174
7jzl	2.016430139541626	2.0208327770233154	2.0192277431488037
7jzn	2.009535074234009	1.714536428451538	2.0106608867645264
7k43	2.0118179321289062	2.0116164684295654	2.011760711669922
7k4n	2.0179226398468018	2.0182435512542725	2.018503427505493
7k8s	2.0275492668151855	2.027088165283203	2.0238475799560547
7k8t	2.0236899852752686	2.0292816162109375	2.0293054580688477
7k8u	2.0325682163238525	2.024137020111084	2.023061990737915
7k8v	2.0347073078155518	2.0253262519836426	2.034562110900879
7k8w	2.0316107273101807	2.029061794281006	2.0305113792419434
7k8x	2.031099319458008	2.0364737510681152	2.0291225910186768
7k8z	2.0267176628112793	2.0304222106933594	2.0282607078552246
7k90	2.031000852584839	2.0315427780151367	2.030636787414551
7k9h	2.028935194015503	2.0295372009277344	2.0163543224334717
7k9j	2.027385711669922	2.026862144470215	2.0271503925323486
7kdg	2.009047269821167	2.0095839500427246	2.008495807647705
7kdh	2.02519154548645	1.9922962188720703	2.0162506103515625
7kdi	2.003392219543457	2.0061652660369873	2.0096142292022705
7kdj	2.016049861907959	2.0178287029266357	2.0191123485565186
7kdk	1.9437016248703003	1.9970273971557617	1.9973089694976807
7kdl	2.0132453441619873	2.0125033855438232	2.0173959732055664
7ke4	2.005171775817871	2.00301456451416	2.0121169090270996
7ke6	2.0226402282714844	2.0026843547821045	2.0171451568603516
7ke7	2.001833200454712	2.0332465171813965	2.003514528274536
7ke8	1.9992719888687134	2.0058341026306152	2.0115787982940674
7ke9	2.019216299057007	1.9963161945343018	2.0041122436523438
7kea	2.020329713821411	2.0104265213012695	2.0065133571624756
7keb	2.031698703765869	2.0298104286193848	2.0298311710357666
7kec	2.035726547241211	2.0224905014038086	2.020735025405884
7kj2	2.035308599472046	2.0317819118499756	2.0339853763580322
7kj3	2.012007474899292	2.013658046722412	2.015979051589966
7kj4	2.016536235809326	2.018660545349121	2.00911021232605
7kj5	2.019672393798828	2.0319979190826416	2.0342860221862793
7kkk	2.0193605422973633	2.0190789699554443	2.0189449787139893
7kkl	2.021862030029297	2.022326707839966	2.0222256183624268
7kml	2.029733896255493	2.02970290184021	2.0297632217407227
7kms	2.0277793407440186	2.0274338722229004	2.026799201965332
7kmz	2.0278544425964355	2.0278775691986084	2.028428554534912
7knb	2.0286357402801514	2.02851939201355	2.027783155441284
7kne	2.025940418243408	2.027127981185913	2.028705358505249
7knh	2.0277175903320312	2.0291967391967773	2.028315305709839
7kni	2.02836275100708	2.029667854309082	2.028122663497925
7kqb	2.005108594894409	2.0039541721343994	2.0004520416259766
7kqe	2.0023019313812256	1.998090386390686	2.008941650390625
7krq	2.0507426261901855	2.0518884658813477	2.0543744564056396
7krr	1.9922922849655151	2.011810779571533	2.014617443084717
7krs	2.005124568939209	2.0190114974975586	2.0113775730133057
7ksg	2.0322022438049316	2.0222487449645996	2.020498514175415
7l02	2.156968593597412	2.0241737365722656	2.0261547565460205
7l06	2.157440185546875	2.1574459075927734	2.025576591491699
7l09	2.157207489013672	2.0236971378326416	2.025611639022827
7l2d	2.029606342315674	2.02602219581604	2.028775691986084
7l2e	2.027369737625122	2.0269992351531982	2.0252695083618164
7l2f	2.0295276641845703	2.0309853553771973	2.031507730484009
7l3n	2.036611795425415	2.0282013416290283	2.0325422286987305
7l56	2.027132987976074	2.028263807296753	2.0312938690185547
7l7k	2.0243749618530273	2.0231006145477295	2.0260860919952393
7laa	1.999233603477478	1.9884768724441528	2.012416124343872
7lab	2.0101473331451416	1.9942142963409424	2.001009941101074
7lcn	2.0041921138763428	2.0030620098114014	1.992727518081665
7ld1	2.018326759338379	2.0237977504730225	2.0274367332458496
7ljr	3.344479560852051	3.1908071041107178	3.4687037467956543
7lqv	2.0304479598999023	2.03266978263855	2.032654047012329
7lrt	2.0254416465759277	2.0255677700042725	2.023491382598877
7ls9	2.0277345180511475	2.030550718307495	2.029355049133301
7lss	2.02858304977417	2.024285078048706	2.033088207244873
7lwi	1.9641926288604736	1.9959796667099	2.011863946914673
7lwj	2.0324742794036865	2.030336856842041	2.010016441345215
7lwk	1.9429166316986084	2.0042977333068848	2.0097784996032715
7lwl	2.004707098007202	2.0038583278656006	1.9987856149673462
7lwm	1.994045615196228	1.9992620944976807	1.9996296167373657
7lwn	1.987866997718811	1.931808590888977	1.9962079524993896
7lwo	1.9929271936416626	1.9202970266342163	2.0098509788513184
7lwp	1.9992413520812988	2.002544641494751	2.0075738430023193
7lws	2.005934238433838	1.9989882707595825	2.0037941932678223
7lwt	1.9771705865859985	2.0061559677124023	1.9935989379882812
7lwu	1.9875833988189697	2.0047478675842285	2.02314829826355
7lwv	1.9823863506317139	2.0045459270477295	2.006267547607422
7lww	2.0032548904418945	2.0021660327911377	1.9987536668777466
7lxy	2.01631498336792	2.016505479812622	2.016084671020508
7lxz	2.0152194499969482	2.0153470039367676	2.0150279998779297
7ly2	2.0126757621765137	2.012737274169922	2.012643575668335
7lyk	2.0265233516693115	2.014155864715576	2.0072011947631836
7lyl	2.0070173740386963	1.9994245767593384	2.0142996311187744
7lym	2.0116043090820312	2.0139529705047607	2.0161752700805664
7lyn	1.9838883876800537	2.0178263187408447	2.0056896209716797
7lyo	2.0164949893951416	2.008989095687866	1.9875221252441406
7lyq	1.988068699836731	2.0168545246124268	2.017192840576172
7m0j	2.0088226795196533	1.9946519136428833	1.9948482513427734
7m6e	2.024507522583008	2.0255820751190186	2.024661064147949
7m6f	2.0287086963653564	2.027996063232422	2.0284881591796875
7m6g	2.0350992679595947	2.0337870121002197	2.0532338619232178
7m6h	2.025768995285034	2.036811113357544	2.033571720123291
7m6i	2.0365097522735596	2.0372400283813477	2.0306503772735596
7mjg	2.0281753540039062	2.029470205307007	2.0294623374938965
7mjh	2.028153657913208	2.0272715091705322	2.0292327404022217
7mjj	2.0288984775543213	2.0306732654571533	2.0294506549835205
7mjk	2.0291340351104736	2.0289342403411865	2.029768943786621
7mjm	2.028550624847412	2.030548572540283	2.028822422027588
7mkl	2.039154529571533	2.0405642986297607	2.0402989387512207
7mm0	2.025444507598877	2.0252528190612793	2.0286507606506348
7mtc	2.0306339263916016	2.0274746417999268	2.026517629623413
7mtd	2.025597333908081	2.024568557739258	2.0285003185272217
7mte	2.0265562534332275	2.028550386428833	2.0275003910064697
7mw2	2.0310893058776855	2.0313191413879395	2.0304365158081055
7mw3	2.031512975692749	2.030733346939087	2.0319042205810547
7mw4	2.0318615436553955	2.0290744304656982	2.02829647064209
7mw5	2.02998685836792	2.0260486602783203	2.026820182800293
7mw6	2.0272364616394043	2.0279057025909424	2.0271871089935303
7my2	2.0282180309295654	2.026510000228882	2.0288567543029785
7my3	2.018980026245117	2.0261969566345215	2.0237035751342773
7n0g	2.030431032180786	2.031688690185547	2.031229257583618
7n0h	2.031568765640259	2.031242609024048	2.0308027267456055
7n1q	2.0112814903259277	2.015979528427124	2.0198404788970947
7n1t	2.010481595993042	2.0124480724334717	2.0068914890289307
7n1u	2.012359619140625	2.0632317066192627	2.097158670425415
7n1v	2.0146758556365967	2.008408784866333	2.0153706073760986
7n1w	1.9938256740570068	2.0207746028900146	2.0074639320373535
7n1x	2.034296989440918	2.007830858230591	2.016420841217041
7n5h	2.0269594192504883	2.0313899517059326	2.0318379402160645
7n8h	2.026883125305176	2.026693820953369	2.0268189907073975
7n9e	2.0137274265289307	2.0118815898895264	2.0182602405548096
7n9t	2.0311293601989746	2.029958724975586	2.030170440673828
7nd3	2.0296032428741455	2.03060245513916	2.0307557582855225
7nd4	2.0311408042907715	2.0310754776000977	2.03117299079895
7nd5	2.030170440673828	2.0307936668395996	2.0343081951141357
7nd7	2.033660650253296	2.0337843894958496	2.032947540283203
7nd8	2.0306332111358643	2.030850887298584	2.033174991607666
7nd9	2.025813341140747	2.028646945953369	2.0271570682525635
7nda	2.0310394763946533	2.031041383743286	2.0315911769866943
7nt9	2.031353235244751	2.031198024749756	2.0301239490509033
7nta	2.0334339141845703	2.034341335296631	2.034128427505493
7ntc	2.0318961143493652	2.029784917831421	2.032621145248413
7ny5	2.0330612659454346	2.032480001449585	2.033327102661133
7oan	2.0340936183929443	2.0335774421691895	2.0342862606048584
7od3	2.033112049102783	2.0358657836914062	2.03302264213562
7odl	2.0357284545898438	2.0337488651275635	2.032180070877075
7p40	2.0347604751586914	2.032891273498535	2.0343098640441895
7p77	2.025174617767334	2.023143768310547	2.0258002281188965
7p78	2.0241010189056396	2.0240087509155273	2.023686647415161
7p79	2.021562099456787	2.020998001098633	2.0268640518188477
7p7b	2.0250391960144043	2.0263023376464844	2.0269179344177246
7q1z	2.0294291973114014	2.0293140411376953	2.0309460163116455
7qdg	1.9229260683059692	2.068671226501465	1.8162310123443604
7qur	2.030784845352173	2.030562400817871	2.0309865474700928
7qus	2.0311150550842285	2.0307815074920654	2.031126022338867
7r13	2.032940626144409	2.032742738723755	2.0333950519561768
7r14	2.029374599456787	2.0310041904449463	2.0310354232788086
7r16	2.0277259349823	2.030543804168701	2.0311238765716553
7r17	2.031370162963867	2.0329275131225586	2.032606601715088
7r18	2.0318281650543213	2.0312957763671875	2.0314040184020996
7r19	2.042320489883423	2.031747341156006	2.033273220062256
7r1a	2.030848741531372	2.030471086502075	2.030482530593872
7r1b	2.0322091579437256	2.031864881515503	2.026374101638794
7r40	2.029360771179199	2.0292274951934814	2.0293829441070557
7r4i	2.033198595046997	2.0238330364227295	2.029022216796875
7r4q	2.034963846206665	2.0348002910614014	2.0345981121063232
7r4r	2.0292885303497314	2.0287623405456543	2.0294716358184814
7r8m	2.028735637664795	2.0268001556396484	2.030519485473633
7r8n	2.0274996757507324	2.0331742763519287	2.026434898376465
7r8o	2.0253946781158447	2.0247700214385986	2.0240256786346436
7ra8	2.0159311294555664	2.0159642696380615	2.016098737716675
7rbv	2.029050827026367	2.0303828716278076	2.0331459045410156
7rkv	2.0272858142852783	2.026890754699707	2.027754068374634
7ru1	2.0182833671569824	2.0179779529571533	2.018390655517578
7ru2	2.019468307495117	2.01969051361084	2.018718719482422
7ru3	2.0212533473968506	1.7459564208984375	1.7756558656692505
7ru5	2.0256147384643555	2.020020008087158	2.026244640350342
7rw2	2.032738447189331	2.0269973278045654	2.0303854942321777
7s0c	2.034849166870117	2.034640073776245	2.034048318862915
7s0d	2.0328705310821533	2.036374568939209	2.0326857566833496
7s6i	2.021623134613037	2.021735906600952	2.0221474170684814
7s6j	2.0190742015838623	2.018526792526245	2.0185928344726562
7s6k	2.0223336219787598	2.022087335586548	2.0222771167755127
7s6l	2.0259623527526855	2.029470443725586	2.031024217605591
7sbk	2.0167670249938965	2.016970634460449	2.0167689323425293
7sbl	2.032332420349121	2.0036590099334717	2.0322322845458984
7sbo	2.0060901641845703	2.0056886672973633	2.0316457748413086
7sbp	2.0172152519226074	2.016083240509033	2.0117971897125244
7sbq	2.021589756011963	2.019771099090576	2.001429796218872
7sbr	2.0398237705230713	2.0263211727142334	2.0251662731170654
7sbs	2.030228853225708	2.028749942779541	2.0373306274414062
7sbt	2.030520439147949	2.0306029319763184	2.0261034965515137
7sc1	2.0287253856658936	2.0287036895751953	2.028897523880005
7sn3	2.034982919692993	2.0319125652313232	2.032557964324951
7so9	2.019468307495117	2.0193591117858887	2.0198264122009277
7sob	2.0191171169281006	2.018730878829956	2.0186498165130615
7soe	2.0148420333862305	2.0145366191864014	2.0147087574005127
7sxr	2.0289247035980225	2.0284276008605957	2.028903007507324
7sxs	2.0276572704315186	2.0301852226257324	2.0287344455718994
7sxt	2.027968645095825	2.028108835220337	2.0284838676452637
7sxu	2.0290145874023438	2.0294368267059326	2.0307531356811523
7sxv	2.028703212738037	2.031235694885254	2.030898332595825
7sxw	2.0283970832824707	2.0302553176879883	2.030128240585327
7sxx	2.0284056663513184	2.0270583629608154	2.0271668434143066
7sxz	2.027735948562622	2.0264947414398193	2.028428554534912
7sy1	2.0276854038238525	2.0267715454101562	2.0309083461761475
7sy3	2.0306448936462402	2.0282394886016846	2.0299668312072754
7sy5	2.0261051654815674	2.026293992996216	2.0273280143737793
7sy7	2.0283358097076416	2.0245234966278076	2.0300137996673584
7t3m	2.032468318939209	2.031754493713379	2.0316929817199707
7t9j	2.020716428756714	2.0239198207855225	2.0247910022735596
7t9k	2.0253822803497314	2.025177240371704	2.0236709117889404
7tat	2.019498586654663	2.0094962120056152	2.020578384399414
7tb4	2.0328595638275146	2.032994508743286	2.0308566093444824
7tb8	2.0204596519470215	2.0185983180999756	2.0194032192230225
7tca	2.0322229862213135	2.029186487197876	2.030085325241089
7tcc	2.033524513244629	2.031351089477539	2.0294976234436035
7tei	2.0242066383361816	2.023632287979126	2.022721290588379
7tex	2.0282890796661377	2.0292208194732666	2.0285422801971436
7tey	2.025087356567383	2.0260071754455566	2.0259737968444824
7tf0	2.027527093887329	2.026747941970825	2.0269908905029297
7tf3	2.0236737728118896	2.0269851684570312	2.0268471240997314
7tgx	2.035559892654419	2.029513120651245	2.034179925918579
7tgy	2.03293514251709	2.034856081008911	2.035076379776001
7thk	2.02961802482605	1.9597316980361938	2.02785062789917
7tht	1.985374093055725	1.9934929609298706	2.0204050540924072
7tla	1.9918296337127686	1.9993306398391724	1.997437834739685
7tlb	1.9966031312942505	2.0012590885162354	2.0099918842315674
7tlc	1.9928594827651978	1.995697259902954	1.9929957389831543
7tld	1.999674677848816	1.997970700263977	1.9951667785644531
7tm0	2.024125576019287	2.027602195739746	2.0265448093414307
7tnw	2.015925168991089	2.0164175033569336	2.01603364944458
7to4	2.0305206775665283	2.0112404823303223	2.0295002460479736
7tou	1.9724198579788208	2.0075039863586426	2.005929470062256
7tov	2.0111780166625977	2.0067176818847656	2.0085177421569824
7tox	1.990315556526184	2.016986846923828	2.006413459777832
7toy	1.996909260749817	2.0121121406555176	2.0096826553344727
7tp0	1.99502432346344	2.022533893585205	2.021796464920044
7tp1	2.0114309787750244	2.019965648651123	2.009983539581299
7tp2	1.9844304323196411	2.0189998149871826	2.0154058933258057
7tp7	2.0209453105926514	2.017211675643921	2.0163016319274902
7tp8	2.026573896408081	2.012207269668579	2.023892879486084
7tp9	2.0245721340179443	2.019038438796997	2.019796371459961
7tpa	2.019534111022949	2.015395402908325	2.0213816165924072
7tpc	2.0112650394439697	2.024332046508789	2.017503499984741
7tpe	2.010197639465332	2.019609212875366	2.0059592723846436
7tpf	2.0220258235931396	2.0145750045776367	2.012317180633545
7tph	2.012448787689209	2.019742488861084	2.0061450004577637
7tpr	2.020310163497925	2.028510093688965	2.019468307495117
7u0p	2.033189296722412	3.474714517593384	2.0349013805389404
7uap	2.0227959156036377	2.028587818145752	2.0218141078948975
7uar	2.0447330474853516	2.0421688556671143	2.042484760284424
7ub0	2.0257701873779297	2.0322303771972656	2.025676727294922
7ub5	2.0228278636932373	2.0296478271484375	2.0298357009887695
7ub6	2.024399757385254	2.0292508602142334	2.02518367767334
7uhc	2.0089080333709717	2.009465456008911	2.009465456008911
7upw	2.0086069107055664	2.007237434387207	2.0083088874816895
7upy	2.009932518005371	2.0048282146453857	1.9993871450424194
7v20	2.031606435775757	2.027871608734131	2.0326828956604004
7v23	2.0331859588623047	2.0312256813049316	2.036560535430908
7v26	2.0305235385894775	2.0300850868225098	2.0312962532043457
7v2a	2.010807514190674	2.0112125873565674	2.0114777088165283
7v78	2.032463312149048	2.0292110443115234	2.0311131477355957
7v79	2.035306692123413	2.0259034633636475	2.029794692993164
7v7a	2.031039237976074	2.0322775840759277	2.0329091548919678
7v7d	2.0314290523529053	2.03070068359375	2.032470464706421
7v7e	2.0320048332214355	2.0340447425842285	2.0326170921325684
7v7f	2.0291922092437744	2.0317254066467285	2.032785415649414
7v7g	2.032613515853882	2.0301437377929688	2.0307576656341553
7v81	2.0339624881744385	2.0345327854156494	2.0296201705932617
7v82	2.0321478843688965	2.0345828533172607	2.032761812210083
7v83	2.0307564735412598	2.0343263149261475	2.031796455383301
7v85	2.028982639312744	2.030632734298706	2.031538724899292
7v86	2.030752182006836	2.0318713188171387	2.0307135581970215
7vnc	2.0306825637817383	2.028165340423584	2.0291075706481934
7vnd	2.0291261672973633	2.0284793376922607	2.0319106578826904
7vne	2.025561571121216	2.025301456451416	2.0277938842773438
7vq0	2.02903151512146	2.0270416736602783	2.0284347534179688
7vx1	2.0323243141174316	2.031229019165039	2.032338857650757
7vx9	2.035555601119995	2.0344951152801514	2.032651662826538
7vxc	2.0342891216278076	2.035912275314331	2.0322985649108887
7vxd	2.0315632820129395	2.032365083694458	2.0315966606140137
7vxe	2.033506393432617	2.032527208328247	2.032480239868164
7vxf	2.03110671043396	2.0314767360687256	2.0319113731384277
7vxi	2.0298259258270264	2.0263216495513916	2.028651237487793
7vxk	2.0313708782196045	2.0321269035339355	2.0317935943603516
7vxm	2.03123140335083	2.0313563346862793	2.0307726860046387
7w92	2.03266978263855	2.0317327976226807	2.032534599304199
7w94	2.033268451690674	2.032714366912842	2.031902313232422
7w98	2.031575918197632	2.032850742340088	2.030991554260254
7w99	2.0332131385803223	2.031543016433716	2.0305769443511963
7w9b	2.0307540893554688	2.0288915634155273	2.0312628746032715
7w9c	2.033203601837158	2.031543254852295	2.0323421955108643
7w9e	2.0306689739227295	2.0306313037872314	2.0304126739501953
7wcd	2.026026964187622	2.025653123855591	2.0258073806762695
7wcz	2.0321013927459717	2.030468702316284	2.031381607055664
7wd0	2.0323870182037354	2.032167434692383	2.0309948921203613
7wd7	2.0325417518615723	2.031709909439087	2.0320868492126465
7wd9	2.0323050022125244	2.032548189163208	2.031694173812866
7wdf	2.033820867538452	2.034508466720581	2.033848524093628
7wev	2.0217092037200928	2.039231300354004	2.0206775665283203
7wg7	2.032604455947876	2.0304229259490967	2.0341925621032715
7wgb	2.034259080886841	2.033385992050171	2.034982919692993
7whi	2.0308382511138916	2.0298664569854736	2.0301096439361572
7whj	2.0312740802764893	2.0305376052856445	2.03084135055542
7whk	2.0296411514282227	2.0297608375549316	2.0301718711853027
7wjy	2.0298266410827637	2.0315661430358887	2.030762195587158
7wk2	2.0308103561401367	2.0303268432617188	2.0310888290405273
7wk3	2.029122829437256	2.030099868774414	2.027724266052246
7wk4	2.0316007137298584	2.032139778137207	2.025749683380127
7wk5	2.0322318077087402	2.0284080505371094	2.0301620960235596
7wk9	2.032684803009033	2.032121419906616	2.0329697132110596
7wka	2.032045364379883	2.031090259552002	2.0323867797851562
7wly	2.018700122833252	2.0353565216064453	2.0240769386291504
7wlz	2.022861957550049	2.032932758331299	2.030243158340454
7wo5	2.0300509929656982	2.029933214187622	2.0302743911743164
7woa	2.029848575592041	2.0289692878723145	2.031440019607544
7wob	2.028198003768921	2.029569149017334	2.029677152633667
7wpd	2.0334014892578125	2.030776023864746	2.0325262546539307
7wpf	2.0312187671661377	2.0314249992370605	2.0291292667388916
7ws0	2.031938314437866	2.0310490131378174	2.0329153537750244
7ws1	2.0322511196136475	2.032254457473755	2.034367799758911
7ws3	2.0340235233306885	2.033241033554077	2.033428907394409
7ws4	2.032881736755371	2.0348353385925293	2.03281569480896
7ws5	2.0327913761138916	2.031792640686035	2.0332748889923096
7ws8	2.0298585891723633	2.0323166847229004	2.0317118167877197
7ws9	2.031900644302368	2.0303597450256348	2.0346901416778564
7wvn	2.031332015991211	2.031770706176758	2.0305705070495605
7wvo	2.032741069793701	2.0315768718719482	2.0307109355926514
7wvp	2.0322318077087402	2.0284080505371094	2.0301620960235596
7wwl	2.031463146209717	2.01991868019104	1.9810714721679688
7wwm	2.0313467979431152	2.0202314853668213	1.9804141521453857
7wz1	2.0298938751220703	2.0301120281219482	2.031165838241577
7wz2	2.027695655822754	2.028888463973999	2.029552936553955
7x08	2.0290989875793457	2.0284292697906494	2.029111862182617
7x6a	2.033543586730957	2.0329723358154297	2.0329878330230713
7xch	2.031064748764038	2.032407522201538	2.0322186946868896
7xco	2.0329060554504395	2.033761978149414	2.0333333015441895
7xic	2.06664776802063	2.173185110092163	2.0405113697052
7xid	2.066286325454712	2.1727561950683594	2.0405616760253906
7xiw	2.0325546264648438	2.0319979190826416	2.0310757160186768
7xix	2.033125400543213	2.0319266319274902	2.0330121517181396
7xiy	2.031129837036133	2.033949136734009	2.0335822105407715
7xnr	2.0317864418029785	2.03249454498291	2.0334088802337646
7xns	2.032123327255249	2.032714605331421	2.0333354473114014
7xo4	2.028785228729248	2.0298192501068115	2.029916286468506
7xo5	2.0269317626953125	2.031994104385376	2.0300772190093994
7xo7	2.0295333862304688	2.0298702716827393	2.0296249389648438
7xo8	2.029813528060913	2.0298819541931152	2.0294902324676514
7xoa	2.029167652130127	2.028780221939087	2.0296854972839355
7xob	2.029967784881592	2.030012845993042	2.0296123027801514
7xod	2.031278133392334	2.0327203273773193	2.0316951274871826
7xu1	2.024559259414673	2.0229697227478027	2.0235953330993652
7y9s	2.0298168659210205	2.0316426753997803	2.0331549644470215
7y9z	2.033872127532959	2.0314128398895264	2.0318257808685303
7ya0	2.0318851470947266	2.0340566635131836	2.033372163772583
7yeg	2.031830072402954	2.030839681625366	2.0315935611724854
7yqt	2.0281059741973877	2.0287959575653076	2.0277321338653564
7yqu	2.028320789337158	2.028554916381836	2.0282914638519287
7yqv	2.03204083442688	2.0317351818084717	2.03269362449646
7yqw	2.0311176776885986	2.030813217163086	2.031095027923584
7yqx	2.031677484512329	2.0327324867248535	2.028341293334961
7yqy	2.032207727432251	2.031353712081909	2.0309762954711914
7yqz	2.030203342437744	2.0306262969970703	2.0292632579803467
7yr1	2.025630235671997	2.0258028507232666	2.024843454360962
7yr2	2.0279881954193115	2.0283548831939697	2.030208110809326
7yr3	2.0297441482543945	2.0300309658050537	2.029118299484253
7z3z	2.0331475734710693	2.033144235610962	2.0325443744659424
7z6v	2.100404977798462	2.029266357421875	1.8630032539367676
7z7x	2.02097225189209	2.0240848064422607	2.0253846645355225
7z85	2.0210916996002197	2.0235650539398193	2.0227162837982178
7z86	1.9924100637435913	2.0221033096313477	2.031686782836914
7z9q	2.018528938293457	2.0235800743103027	2.0209200382232666
7zce	2.0268194675445557	2.027162551879883	2.027653932571411
8csa	2.0160017013549805	2.016948938369751	1.9951704740524292
8cxn	2.0322823524475098	2.0299365520477295	2.0286598205566406
8cxq	2.0297913551330566	2.0288567543029785	2.0298426151275635
8cy6	2.03293514251709	2.031374216079712	2.03204083442688
8cy7	2.031766414642334	2.0299172401428223	2.030583143234253
8cy9	2.028247117996216	2.0289041996002197	2.0299346446990967
8cya	2.030637264251709	2.030862808227539	2.031144380569458
8cyb	2.031688928604126	2.0305912494659424	2.0294406414031982
8cyc	2.0291571617126465	2.029872417449951	2.0292296409606934
8cyd	2.030884265899658	2.0308268070220947	2.029125928878784
8dli	2.0242960453033447	2.026740312576294	2.0274367332458496
8dlj	2.026862621307373	2.0271365642547607	2.0263586044311523
8dll	2.0252997875213623	2.029291868209839	2.0298879146575928
8dlm	2.0275990962982178	2.0270116329193115	2.0275752544403076
8dlo	2.0285913944244385	2.0270917415618896	2.0320889949798584
8dlp	2.029283046722412	2.028944492340088	2.0286481380462646
8dlt	2.02667498588562	2.0273427963256836	2.0283827781677246
8dlu	2.0280239582061768	2.027728319168091	2.02870774269104
8dlw	2.0251598358154297	2.0246739387512207	2.0247538089752197
8dlx	2.0256834030151367	2.025986671447754	2.0268867015838623
8dlz	2.0264346599578857	2.028748035430908	2.0279722213745117
